# A computational framework for designing micron-scale crisscross DNA megastructures

**DOI:** 10.64898/2026.01.23.701435

**Authors:** Matthew Aquilina, Florian Katzmeier, Minke A.D. Nijenhuis, Siyuan Stella Wang, Corey Becker, Yichen Zhao, Su Hyun Seok, Julie Finkel, Huangchen Cui, Jaewon Lee, Seungwoo Lee, William M. Shih

## Abstract

Crisscross polymerization enables the assembly of hundreds of unique DNA origami ‘slats’ into micron-sized structures with nanoscale precision. To design these megastructures, thousands of handle sequences from a fixed library must be assigned to individual slats to encode the desired binding architecture. This complexity presents two major challenges: handles must be selected to minimize parasitic interactions that compete with desired assembly, and the fabrication of hundreds of unique slats creates a substantial logistical burden. Here, we develop a unified framework that standardizes the design and fabrication of crisscross megastructures. We use an evolutionary algorithm to optimize handle assignment and minimize parasitic binding between slats, paired with a graph-based algorithm that expands the handle library. Together, these algorithms enable the assembly of large, multi-layered megastructures that otherwise would be produced at negligible yields. We have released this framework as #-CAD, an open-source graphical application that integrates these algorithms, streamlines laboratory workflows, and makes crisscross DNA origami more broadly accessible.

---

Following its introduction in 2006 [1], DNA origami has matured into a versatile platform for positioning [2], manipulating [3], protecting [4], or encapsulating [5, 6] particles on the nanoscale. This rapid evolution was enabled in large part by dedicated software tools: caDNAno [7] provided the first graphical interface for arranging DNA staple strands on a scaffold, DAEDALUS [8] automated staple routing to generate a variety of three-dimensional shapes, oxDNA [9–12] enabled the simulation of structural stability, and later packages introduced more specialized features such as curved geometries [13], multimeric assemblies [14, 15], and crystal lattice architectures [16]. Today, the vast majority of DNA origami designs are constructed, tested and visualized using one or more of these software tools [17], broadly expanding accessibility.

Beyond nanoscale design, the crisscross paradigm [18] enables the assembly of more than one thousand unique DNA origami monomers into supramolecular structures, effectively extending nanoscale precision to the microscale. These ‘megastructures’, which comprise more than 10^6^ nucleotides [19], reintroduce many of the practical challenges encountered in conventional DNA origami, now magnified by the vastly larger number of components and interactions. Instead of arranging staple strands to fold a scaffold into a three-dimensional shape, a crisscross designer must position hundreds of six-helix bundle building blocks (‘slats’) to construct a three-dimensional megastructure. To weld these slats together, thousands of DNA binding sites (‘assembly handles’) with specific sequences and positions must be assigned. At the same time, unwanted off-target binding events between slats, hereafter referred to as ‘parasitic interactions’, must be avoided. Once a design is completed, the component slats must first be individually folded, then pooled, purified, and assembled. Applying this workflow in practice is a significant logistical undertaking even when assisted by a robotic liquid handler.

In this work, we introduce #-CAD, a computational framework that makes megastructure design more accessible and coordinates the downstream fabrication workflow. Through its graphical interface, users define megastructure geometry and place cargo molecules, while #-CAD generates fabrication-ready outputs, including robotic liquid handler instructions and standardized laboratory protocols. While #-CAD greatly simplifies the design of progressively larger megastructures, increased size leads to a growing number of parasitic interactions among slats that limit assembly yield [19] or prevent assembly altogether. We thus defined a thermodynamics-inspired Loss function that classifies handle assignments by their parasitic interactions, and predicts megastructure completion rates. Using an evolutionary algorithm that optimizes this Loss function, we are able to maximize the yield of fully formed megastructures. In particular, complex multilayer designs previously obstructed by parasitic interactions now achieve practical assembly yields that far exceed those obtained with random handle assignments. The evolutionary algorithm has been fully integrated within #-CAD, which can be applied in just two clicks. In parallel, we doubled the size of our DNA handle library [19] from 32 to 64 sequence pairs using a graph-based selection algorithm, further broadening the design space.

To demonstrate the capability of our new workflow and algorithm, we present a gallery of experimentally realized megastructures that illustrates the range of designs accessible with this framework. The entire software stack has been released as a unified open-source package that runs on a personal computer, simplifying access to customized megastructure design for a wide range of applications. In particular, megastructures are well suited for applications requiring structural customization on length scales comparable to the wavelength of visible light, such as optical metamaterials [20] or artificial antigen-presenting cells [21].
