## Supplementary material for "A computational framework for designing micron-scale crisscross DNA megastructures": nanocube_staples.xlsx

### Sheet: Main Staples
Staple Name	Sequence	Length
DNA-cube_X1-A	ACGACAGGTGGCAAACCACCTCCGATGTCAGCGCCGCATACCCATTCACTGTGAATTTCCACAC	64
DNA-cube_X1-B	CGAGGATTCGCAGGTCCATGGGATTCACCAAGCTCGTATACACCCTGATTCTCCATGGCAGCGC	64
DNA-cube_X2-A	TTCTATGAAACCATTCTCGGGTCGAGCGGGTCACTGTTGTGACCTACGAGAAGCGTATAGATGT	64
DNA-cube_X2-B	TCCGCGCGAATAGCTCACAGGCGAACTACGTATGAATTGGTTTAAACGCTCCTCGGGAATTAAT	64
DNA-cube_X3-A	TTGAAAATTATCTCGATAAGCAGAAGGACCTGTATAACTGGCAAGAGACAAGGCCGCTTCAGAA	64
DNA-cube_X3-B	AGGATAGCCGGACCGTATTAATGCCGCGCCAACGGTTTCCCGGACCTAGTGTCTATCAAGTCTA	64
DNA-cube_X4-A	GTAAGTTGAAGTAGGAAGCTTTTTCTAGCCATAGCATCGACACTACGACCTGCTTTTCGACAC	63
DNA-cube_X4-B	GGACTGCATTCTGGACAGTAACTGCATTAACTACGTGCTCCCAACATAAGTGACGTCCTCAGCAG	65
DNA-cube_Y1-A	TTTTTTCTTCAACTTACCTGCTGAGGACGTCGGCCTTGACGGTCCGGGTTT	51
DNA-cube_Y1-B	TTTTTTTTCTGAAGCACTTATGTTTTTT	28
DNA-cube_Y1-D	TTTTTTCCGAGAATGCTATCCTTTTTTT	28
DNA-cube_Y1-E	TTTTTTGTGTGGAAATTCCCGATTTTTT	28
DNA-cube_Y2-A	TTTTTTTTGGGAGCACGTAGTTTAGAAAAAGCATTAATTCTCTTGCTAAAC	51
DNA-cube_Y2-B	TTTTTTTTGGCGCGGCTTCCTATTTTTT	28
DNA-cube_Y2-C	CAACAGTGACCATCCCATGTGAATGGGTATGCGGCTTTTTT	41
DNA-cube_Y2-D	TTTTTTGGAGCGTTCAGTTATATTTTTT	28
DNA-cube_Y2-E	TTTTTTCTTGGTGACGCTCGACTTTTTT	28
DNA-cube_Y3-A	TTTTTTGTGTCGATGCTATGGCAATGCAGTTCTGCTTATAGGTCCGGGTCA	51
DNA-cube_Y3-B	TTTTTTCAGGTCCTTACTGTCCTTTTTT	28
DNA-cube_Y3-C	CAATTCATACGCGGAGGTGTCAGGGTGTATACGAGTTTTTT	41
DNA-cube_Y3-D	TTTTTTTTCTCGTAGGAAACCGTTTTTT	28
DNA-cube_Y3-E	TTTTTTGCTGACATTAGTTCGCTTTTTT	28
DNA-cube_Y4-A	TTTTTTAGAATGCAGTCCGTGTCGAAAAGCATAGACACTCG	41
DNA-cube_Y4-B	AGATATATTCGCGCGGAACATATGGAGAAGTTTGCCACCTGTCGTTTTTTT	51
DNA-cube_Y4-C	TTTTTTTAGACTTGAGGTCGTATTTTTT	28
DNA-cube_Y4-D	TTTTTTCTGTGAGCATTTTCAATTTTTT	28
NANOCUBE CAN BE FORMED WITH Y4-E (standard) or Y4-E with a conjugated fluorophore
DNA-cube_Y4-E	TTTTTTGCGCTGCCCTATACGCTTTTTT	28
DNA-cube_Y4-E_5'ATTO488	/5ATTO488N/TTTTTTGCGCTGCCCTATACGCTTTTTT	39
NANOCUBE CAN BE FORMED WITH Y1-C (standard) or Y1-C with a conjugated cargo strand (Bart or Edna)
DNA-cube_Y1-C	CATAGAAATTAATTCACAGGACCTGCGAATCCTCGTTTTTT	41
DNA-cube_Y1-C_Bart	CATAGAAATTAATTCACAGGACCTGCGAATCCTCGTTTTTT GTGTAGGTATGAAGGTATAGA	63
DNA-cube_Y1-C_Edna	CATAGAAATTAATTCACAGGACCTGCGAATCCTCGTTTTTT TGAGTGAAAAGTTGATAGTGG	63
