## Supplementary material for "A computational framework for designing micron-scale crisscross DNA megastructures": all_pairs.xlsx

### Sheet: Orthogonal Handle Pairs
TT Flanked Handle Pairs Oriented 5' to 3'
Handle Pair ID	Plus Handles	Minus Handles
1	ttTTCATGG	ttCCATGAA
2	ttGGTTACG	ttCGTAACC
3	ttTAACAGC	ttGCTGTTA
4	ttATATGCG	ttCGCATAT
5	ttTAGTGGA	ttTCCACTA
6	ttAACATCG	ttCGATGTT
7	ttAGAATGG	ttCCATTCT
8	ttTTTAGCG	ttCGCTAAA
9	ttGCTACAG	ttCTGTAGC
10	ttAGAACTG	ttCAGTTCT
11	ttACTTCAC	ttGTGAAGT
12	ttAATCACC	ttGGTGATT
13	ttAAGATGG	ttCCATCTT
14	ttATGTCAC	ttGTGACAT
15	ttAGTATCG	ttCGATACT
16	ttTATTGGC	ttGCCAATA
17	ttCTGTACG	ttCGTACAG
18	ttAATCTGG	ttCCAGATT
19	ttGGATCTT	ttAAGATCC
20	ttACCCTAG	ttCTAGGGT
21	ttTCATACG	ttCGTATGA
22	ttTTACACG	ttCGTGTAA
23	ttTTTGACC	ttGGTCAAA
24	ttACATTGA	ttTCAATGT
25	ttTTTCTCG	ttCGAGAAA
26	ttGGTACTC	ttGAGTACC
27	ttATCTCAC	ttGTGAGAT
28	ttACTAACG	ttCGTTAGT
29	ttAAGAGAC	ttGTCTCTT
30	ttAGAAACG	ttCGTTTCT
31	ttTCTGATG	ttCATCAGA
32	ttATTTGGG	ttCCCAAAT
33	ttCGTAGAT	ttATCTACG
34	ttGCTCATA	ttTATGAGC
35	ttGGATTCT	ttAGAATCC
36	ttGCTTAGT	ttACTAAGC
37	ttTAGAAGC	ttGCTTCTA
38	ttTATTCCG	ttCGGAATA
39	ttGAGTAGG	ttCCTACTC
40	ttTCTTGTT	ttAACAAGA
41	ttCAAGTTG	ttCAACTTG
42	ttACAATCG	ttCGATTGT
43	ttTATGACG	ttCGTCATA
44	ttTCATAGC	ttGCTATGA
45	ttTTGATCG	ttCGATCAA
46	ttGTCTACC	ttGGTAGAC
47	ttCCTTTCT	ttAGAAAGG
48	ttTTACTGC	ttGCAGTAA
49	ttCATCCTG	ttCAGGATG
50	ttAACAACC	ttGGTTGTT
51	ttGTGAACC	ttGGTTCAC
52	ttAAGACTG	ttCAGTCTT
53	ttGGATACC	ttGGTATCC
54	ttGGACTTA	ttTAAGTCC
55	ttATAGTCG	ttCGACTAT
56	ttTACTAGC	ttGCTAGTA
57	ttCGTAAGT	ttACTTACG
58	ttACCTCAA	ttTTGAGGT
59	ttCGATAGG	ttCCTATCG
60	ttTCAAACC	ttGGTTTGA
61	ttTAACTCC	ttGGAGTTA
62	ttCTTACCG	ttCGGTAAG
63	ttATAAGGC	ttGCCTTAT
64	ttACAAAGT	ttACTTTGT
