## Supplementary material for "A computational framework for designing micron-scale crisscross DNA megastructures": megastructure_pulldown_sequences.xlsx

### Sheet: Bead Attachment Sequences
Strand Name	Sequence	Length	Notes
Poly-A Seed Extensions	SEED STAPLE SEQUENCE--CACAACTACCAAAAAAAAAAAAAAAAAAAAAAAAA	35	These strands extend from staples on the DNA origami seed. 8 of these sequences are included per seed.
Bead Attachment Sequence	/5Biosg/TTTTTTTTTTTTTTTTTTTTTTTTT	25
Invader	TTTTTTTTTTTTTTTTTTTTTTTTTGGTAGTTGTG	35
