## Supplementary material for "A computational framework for designing micron-scale crisscross DNA megastructures": seed_staples.xlsx

### Sheet: Main Staples
Staple Name	Sequence	Length		Note: You will need to run the .ipynb jupyter notebook to generate these sequences from the cadnano file.
Edge-01	GCGAAAAACCGTCTATCAGGGCGATGGCCCACTACG	36
Edge-02	GCGCCAGGGTGGTTTTTCTTTTCACCAGTGAGACGG	36
Edge-03	GGATCCCCGGGTACCGAGCTCGAATTCGTAATCATG	36
Edge-04	TTTCTTTGCTCGTCATAAACATCCCTTACACTGGTG	36
Edge-05	CCGGCCAGAGCACATCCTCATAACGGAACGTGCCGG	36
Edge-06	AATTTGTGAGAGATAGACTTTCTCCGTGGTGAAGGG	36
Edge-07	GCGCCATTCGCCATTCAGGCTGCGCAACTGTTGGGA	36
Edge-08	AAAAATAATTCGCGTCTGGCCTTCCTGTAGCCAGCT	36
Edge-09	TAGCTATTTTTGAGAGATCTACAAAGGCTATCAGGT	36
Edge-10	TAAGCAATAAAGCCTCAGAGCATAAAGCTAAATCGG	36
Edge-11	GTAGCTCAACATGTTTTAAATATGCAACTAAAGTAC	36
Edge-12	ACGAGAATGACCATAAATCAAAAATCAGGTCTTTAC	36
Edge-13	ATTTAGGAATACCACATTCAACTAATGCAGATACAT	36
Edge-14	TATTCATTACCCAAATCAACGTAACAAAGCTGCTCA	36
Edge-15	AAAACACTCATCTTTGACCCCCAGCGATTATACCAA	36
Edge-16	GACAATGACAACAACCATCGCCCACGCATAACCGAT	36
Edge-17	TAACGATCTAAAGTTTTGTCGTCTTTCCAGACGTTA	36
Edge-18	GTACCAGGCGGATAAGTGCCGTCGAGAGGGTTGATA	36
Edge-19	TCATATGGTTTACCAGCGCCAAAGACAAAAGGGCGA	36
Edge-20	CGGGTATTAAACCAAGTACCGCACTCATCGAGAACA	36
Edge-21	TAATTACATTTAACAATTTCATTTGAATTACCTTTT	36
Edge-22	CGCGAACTGATAGCCCTAAAACATCGCCATTAAAAA	36
Core-01	GAACAAGAGTCCACTATTAAATTTGGGGTCGAGGTGCCGTAA	42
Core-02	AAAAGAATAGCCCGAGATAGGAAACAAACATCAAGAAAACAA	42
Core-03	GTTTGATGGTGGTTCCGAAATATATATGTGAGTGAATAACCT	42
Core-04	GCAAGCGGTCCACGCTGGTTTATTTTGTCACAATCAATAGAA	42
Core-05	ACAGCTGATTGCCCTTCACCGGGTAAATATTGACGGAAATTA	42
Core-06	ATAGCTGTTTCCTGTGTGAAAAGGGAGCCCCCGATTTAGAGC	42
Core-07	ACACAACATACGAGCCGGAAGGCGAATTATTCATTTCAATTA	42
Core-08	TGCCTAATGAGTGAGCTAACTTTAATTAATTTTCCCTTAGAA	42
Core-09	ACTGCCCGCTTTCCAGTCGGGGCAACATATAAAAGAAACGCA	42
Core-10	TTAATGAATCGGCCAACGCGCCCGTCACCGACTTGAGCCATT	42
Core-11	GCACGCGTGCCTGTTCTTCGCCGTGGCGAGAAAGGAAGGGAA	42
Core-12	TGCGGCGGGCCGTTTTCACGGCGCCTGATTGCTTTGAATACC	42
Core-13	TGTCACTGCGCGCCTGTGCACCTTAGATTAAGACGCTGAGAA	42
Core-14	CCAGCGGTGCCGGTGCCCCCTCGCAGTATGTTAGCAAACGTA	42
Core-15	TCAGCAAATCGTTAACGGCATTCACCAGTAGCACCATTACCA	42
Core-16	TGTAGAACGTCAGCGTGGTGCTAGGGCGCTGGCAAGTGTAGC	42
Core-17	CAAGAATGCCAACGGCAGCACCAGTAACAGTACCTTTTACAT	42
Core-18	CAACCAGCTTACGGCTGGAGGAAATCATAGGTCTGAGAGACT	42
Core-19	TTGCAGGCGCTTTCGCACTCACGGAATACCCAAAAGAACTGG	42
Core-20	TATGAGCCGGGTCACTGTTGCCCAATGAAACCATCGATAGCA	42
Core-21	TTCCGGCAAACGCGGTCCGTTCACACCCGCCGCGCTTAATGC	42
Core-22	CCTTTAGTGATGAAGGGTAAAAGAAATTGCGTAGATTTTCAG	42
Core-23	CATCGACATAAAAAAATCCCGGGTTGGGTTATATAACTATAT	42
Core-24	AAATTTCTGCTCATTTGCCGCGAACAAAGTTACCAGAAGGAA	42
Core-25	GCTCTCACGGAAAAAGAGACGGAATCAAGTTTGCCTTTAGCG	42
Core-26	GCGATCGGTGCGGGCCTCTTCTGGTTGCTTTGACGAGCACGT	42
Core-27	AGGGGGATGTGCTGCAAGGCGAACCTACCATATCAAAATTAT	42
Core-28	GTTTTCCCAGTCACGACGTTGATCGCAAGACAAAGAACGCGA	42
Core-29	GCTTTCAGAGGTGGAGCCGCCTATCTTACCGAAGCCCTTTTT	42
Core-30	GGAAACAATCGGCGAAACGTATCGGCATTTTCGGTCATAGCC	42
Core-31	CAGCCAGCTTTCCGGCACCGCAATCAGAGCGGGAGCTAAACA	42
Core-32	TGAGGGGACGACGACAGTATCCCTGATTGTTTGGATTATACT	42
Core-33	GTTGGTGTAGATGGGCGCATCTTAGTTAATTTCATCTTCTGA	42
Core-34	CGTGGGAACAAACGGCGGATTAAGCCCAATAATAAGAGCAAG	42
Core-35	ATCAACATTAAATGTGAGCGATTTTCATAATCAAAATCACCG	42
Core-36	TGCCTGAGAGTCTGGAGCAAATAGACAGGAACGGTACGCCAG	42
Core-37	ATCGTAAAACTAGCATGTCAACATATTCCTGATTATCAGATG	42
Core-38	ATCAGAAAAGCCCCAAAAACATACCGACCGTGTGATAAATAA	42
Core-39	TTTAAATTGTAAACGTTAATATTGAGCGCTAATATCAGAGAG	42
Core-40	ATTTTTGTTAAATCAGCTCATCCGCCTCCCTCAGAGCCGCCA	42
Core-41	TATGATATTCAACCGTTCTAGAATCAGTGAGGCCACCGAGTA	42
Core-42	CAAAAGGGTGAGAAAGGCCGGTTTGCGGAACAAAGAAACCAC	42
Core-43	ATATTTTAAATGCAATGCCTGCCGGAATCATAATTACTAGAA	42
Core-44	CCTTTATTTCAACGCAAGGATCGGGAGAATTAACTGAACACC	42
Core-45	TACCAAAAACATTATGACCCTGAGCCACCACCCTCAGAGCCG	42
Core-46	GTCTGGAAGTTTCATTCCATAAATTAACCGTTGTAGCAATAC	42
Core-47	GCGAACGAGTAGATTTAGTTTCCCGAACGTTATTAATTTTAA	42
Core-48	AATGGTCAATAACCTGTTTAGGCGTTATACAAATTCTTACCA	42
Core-49	GAGCTGAAAAGGTGGCATCAACTTTACAGAGAGAATAACATA	42
Core-50	TAACATCCAATAAATCATACACCGCCGCCAGCATTGACAGGA	42
Core-51	TCATTTTTGCGGATGGCTTAGCACTTGCCTGAGTAGAAGAAC	42
Core-52	CAGGATTAGAGAGTACCTTTATAGACTTTACAAACAATTCGA	42
Core-53	GAGCTTCAAAGCGAACCAGACGTAGGGCTTAATTGAGAATCG	42
Core-54	TAAGAGGAAGCCCGAAAGACTAGAAACGATTTTTTGTTTAAC	42
Core-55	GACTATTATAGTCAGAAGCAATGGCCTTGATATTCACAAACA	42
Core-56	GCCAAAAGGAATTACGAGGCATAATATCCAGAACAATATTAC	42
Core-57	AACCCTCGTTTACCAGACGACTAGAGCCGTCAATAGATAATA	42
Core-58	AGGCTTTTGCAAAAGAAGTTTTGTAATTTAGGCAGAGGCATT	42
Core-59	AATGTTTAGACTGGATAGCGTGTTACAAAATAAACAGCCATA	42
Core-60	AAATATTCATTGAATCCCCCTGAATGGAAAGCGCAGTCTCTG	42
Core-61	CTAACGGAACAACATTATTACAAACGCTCATGGAAATACCTA	42
Core-62	AGTCAGGACGTTGGGAAGAAAGGTTATCTAAAATATCTTTAG	42
Core-63	GTGAATTACCTTATGCGATTTTATAAAGTACCGACAAAAGGT	42
Core-64	GTAAATTGGGCTTGAGATGGTTTACCAACGCTAACGAGCGTC	42
Core-65	AGTGAATAAGGCTTGCCCTGATCATACATGGCTTTTGATGAT	42
Core-66	CGAAACAAAGTACAACGGAGAGAAATGGATTATTTACATTGG	42
Core-67	TTGTGTCGAAATCCGCGACCTTCTGGTCAGTTGGCAAATCAA	42
Core-68	ACGAGGCGCAGACGGTCAATCCGACAATAAACAACATGTTCA	42
Core-69	ACTTTGAAAGAGGACAGATGATTAGTTGCTATTTTGCACCCA	42
Core-70	TAGGCTGGCTGACCTTCATCAGTTTTAACGGGGTCAGTGCCT	42
Core-71	CTACGAAGGCACCAACCTAAACAGTAATAAAAGGGACATTCT	42
Core-72	CATGAGGAAGTTTCCATTAAACATCACCTTGCTGAACCTCAA	42
Core-73	GGTAGCAACGGCTACAGAGGCTTATCAACAATAGATAAGTCC	42
Core-74	GGGATCGTCACCCTCAGCAGCAACCTCCCGACTTGCGGGAGG	42
Core-75	TTCGGTCGCTGAGGCTTGCAGACAGTTAATGCCCCCTGCCTA	42
Core-76	AATGAATTTTCTGTATGGGATTCTGACCTGAAAGCGTAAGAA	42
Core-77	GTTTCAGCGGAGTGAGAATAGCAGTGCCACGCTGAGAGCCAG	42
Core-78	GCGAATAATAATTTTTTCACGCATCCTAATTTACGAGCATGT	42
Core-79	GCTCCAAAAGGAGCCTTTAATGAAGGCTTATCCGGTATTCTA	42
Core-80	TTTCGAGGTGAATTTCTTAAAAACATGAAAGTATTAAGAGGC	42
Core-81	ACTACAACGCCTGTAGCATTCTTGAATGGCTATTAGTCTTTA	42
Core-82	GGAACCCATGTACCGTAACACATAAAACAGAGGTGAGGCGGT	42
Core-83	TCAGAGCCACCACCCTCATTTTGTCTTTCCTTATCATTCCAA	42
Core-84	GTACCGCCACCCTCAGAACCGTAGGAATCATTACCGCGCCCA	42
Core-85	GTATAGCCCGGAATAGGTGTATTAGGATTAGCGGGGTTTTGC	42
Core-86	TCAACCGATTGAGGGAGGGAACCTGGCCCTGAGAGAGTTGCA	42
Core-87	AAGCCGTTTTTATTTTCATCGCCACCCTCAGAACCGCCACCC	42
Core-88	ATGGAAACAGTACATAAATCACGGCAAAATCCCTTATAAATC	42
Core-89	CGAACGAACCACCAGCAGAAGTGAGTTTCGTCACCAGTACAA	42
Core-90	ACCATCACCCAAATCAAGTTTGAACGTGGACTCCAACGTCAA	42
Socket-01	GTGAATTATCAGGGGAGAGGCGGTTTGCGTATttCACAACTACCAAAAAAAAAAAAAAAAAAAAAAAAA	69
Socket-02	GGAATAAGTTTGCCCCAGCAGGCGAAAATCCT	32
Socket-03	AATCGTCGCTACACATTAATTGCGTTGCGCTC	32
Socket-04	AGAAGATGATGGTTGAGTGTTGTTCCAGTTTG	32
Socket-05	CGGAACCCTAATTGTTATCCGCTCACAATTCC	32
Socket-06	AGCCAGCAAAACAGATGCCGGGTTACCTGCAG	32
Socket-07	ACATAAAGGTGAAACCTGTCGTGCCAGCTGCA	32
Socket-08	CATAGCGATAGTCTGTGGTGCTGCGGCCAGAA	32
Socket-09	ATCGCGCAGAGCATAAAGTGTAAAGCCTGGGG	32
Socket-10	AAGCCGGCGAAGTCCGTGAGCCTCCTCACAGT	32
Socket-11	CGGAAACGTCACCTGCGGCTGGTAATGGGTAAttCACAACTACCAAAAAAAAAAAAAAAAAAAAAAAAA	69
Socket-12	ACTCCTTATTAGCATCAGACGATCCAGCGCAG	32
Socket-13	TGAATTTATCATGTCCAGCATCAGCGGGGTCA	32
Socket-14	AATAACGGATTTCATACCGGGGGTTTCTGCCA	32
Socket-15	GGAGCGGGCGCTGGTCTGGTCAGCAGCAACCG	32
Socket-16	CAGTAGCGACACAGAAACAGCGGATCAAACTT	32
Socket-17	CGCAATAATAAATCCGCCGGGCGCGGTTGCGG	32
Socket-18	CCTCCGGCTTATAAAAAAAGCCGCACAGGCGG	32
Socket-19	AGATGAATATACGTCGGTGGTGCCATCCCACG	32
Socket-20	CGCGTAACCACTTTTCGTCTCGTCGCTGGCAG	32
Socket-21	GCGCGTTTTCACAGCGCCATGTTTACCAGTCCttCACAACTACCAAAAAAAAAAAAAAAAAAAAAAAAA	69
Socket-22	AGCAGATAGCCCAGCAGTTGGGCGGTTGTGTA	32
Socket-23	ATGCAAATCCATAAAACGACGGCCAGTGCCAA	32
Socket-24	AACAGAAATAAGTTAAACGATGCTGATTGCCG	32
Socket-25	GGCGCGTACTAGCTATTACGCCAGCTGGCGAA	32
Socket-26	CGTTTGCCATCGTAACAACCCGTCGGATTCTC	32
Socket-27	ATAGCAATAGCACGGGAACGGATAACCTCACC	32
Socket-28	TCAAATATATTGTAACCGTGCATCTGCCAGTT	32
Socket-29	GGAAGGGTTAGATTAAGTTGGGTAACGCCAGG	32
Socket-30	TTCCTCGTTAGTTCTGGTGCCGGAAACCAGGC	32
Socket-31	CACCACCGGAATTTTTAACCAATAGGAACGCCttCACAACTACCAAAAAAAAAAAAAAAAAAAAAAAAA	69
Socket-32	AGAATTGAGTTGACCGTAATGGGATAGGTCAC	32
Socket-33	ATGGTTTGAAAGGAAGATTGTATAAGCAAATA	32
Socket-34	ATCAATATAATGGCCTCAGGAAGATCGCACTC	32
Socket-35	TAAAGGGATTTCAAGAGAATCGATGAACGGTA	32
Socket-36	CGCCACCCTCAGTAATACTTTTGCGGGAGAAG	32
Socket-37	TCAGAGGGTAATTTTGTTAAAATTCGCATTAA	32
Socket-38	AAGAATAAACAAGTAATGTGTAGGTAAAGATT	32
Socket-39	GGAATTATCATTCATATGTACCCCGGTTGATA	32
Socket-40	AGTGTTTTTATCTGATAAATTAATGCCGGAGA	32
Socket-41	CACCACCAGAGGGCAAGGCAAAGAATTAGCAAttCACAACTACCAAAAAAAAAAAAAAAAAAAAAAAAA	69
Socket-42	AGCGCATTAGAAAAAATTTTTAGAACCCTCAT	32
Socket-43	TAGTATCATATCTATATTTTCATTTGGGGCGC	32
Socket-44	AACATTATCATAGACAGTCAAATCACCATCAA	32
Socket-45	TCCATCACGCATAACAGTTGATTCCCAATTCT	32
Socket-46	GGTCAGACGATAGCGGATTGCATCAAAAAGAT	32
Socket-47	AAAATAGCAGCTTCTACTAATAGTAGTAGCAT	32
Socket-48	AACGCTCAACACGGAAGCAAACTCCAACAGGT	32
Socket-49	TAAATCCTTTGGACCATTAGATACATTTCGCA	32
Socket-50	AGTAATAACATAGCTTAATTGCTGAATATAAT	32
Socket-51	CATTAAAGCCACAAATGCTTTAAACAGTTCAGttCACAACTACCAAAAAAAAAAAAAAAAAAAAAAAAA	69
Socket-52	CAATCCAAATATCAAATATCGCGTTTTAATTC	32
Socket-53	CAACGCCAACATGCCAGAGGGGGTAATAGTAA	32
Socket-54	TTTAGAAGTATATTGCTCCTTTTGATAAGAGG	32
Socket-55	GGCCTTGCTGGTAGTAAGAGCAACACTATCAT	32
Socket-56	TCCAGTAAGCGCGAGAAACACCAGAACGAGTA	32
Socket-57	CTAATTTGCCACCAATACTGCGGAATCGTCAT	32
Socket-58	TAATAAGAGAATAAGAACTGGCTCATTATACC	32
Socket-59	AACTAATAGATGATAAAAACCAAAATAGCGAG	32
Socket-60	TGCAACAGGAAAGGTAGAAAGATTCATCAGTT	32
Socket-61	ACTGGTAATAAAGAGTAATCTTGACAAGAACCttCACAACTACCAAAAAAAAAAAAAAAAAAAAAAAAA	69
Socket-62	TATCCTGAATCTTAATTTCAACTTTAATCATT	32
Socket-63	TGTCCAGACGAATAAGGGAACCGAACTGACCA	32
Socket-64	GAATTGAGGAAAATCTACGTTAATAAAACGAA	32
Socket-65	CTCAATCGTCTTTTGTATCATCGCCTGATAAA	32
Socket-66	TGCCCGTATAAGGAGTTAAAGGCCGCTTTTGC	32
Socket-67	TTAAATCAAGAACGGTGTACAGACCAGGCGCA	32
Socket-68	AACGCGCCTGTTTTGAGGACTAAAGACTTTTT	32
Socket-69	CTCAATCAATAGCTCCATGTTACTTAGCCGGA	32
Socket-70	AGTCACACGACACGAAAGAGGCAAAAGAATAC	32
Socket-71	TATTATTCTGACAGCTTGATACCGATAGTTGCttCACAACTACCAAAAAAAAAAAAAAAAAAAAAAAAA	69
Socket-72	GCGTTTTAGCGGAAAGACAGCATCGGAACGAG	32
Socket-73	AAATAATATCCTTGAAAATCTCCAAAAAAAAG	32
Socket-74	AAAATCTAAAGCGGGTAAAATACGTAATGCCA	32
Socket-75	GATAGAACCCTTTTGCTAAACAACTTTCAACA	32
Socket-76	CAAGAGAAGGATCACCGTACTCAGGAGGTTTA	32
Socket-77	AATCAGATATATGTATCGGTTTATCAGCTTGC	32
Socket-78	CAATAATCGGCTCAGGGATAGCAAGCCCAATA	32
Socket-79	ACCGCCTGCAAAAAGGAACAACTAAAGGAATT	32
Socket-80	AGACAATATTTCACAGACAGCCCTCATAGTTA	32
