## Supplementary material for "A computational framework for designing micron-scale crisscross DNA megastructures": slat_staples.xlsx

### Sheet: Core Staples (Standard)
Staple Name	Sequence	Length
H0-00	GGAGCCCCCTTTTTTTTTTGATTTAGAGAAAACCGTCTATCA	42
H0-01	GCAAAATCCCTTATGAGAAAGGAAGGGAATTGCCCTTCACCG	42
H0-02	ACCTGTCGTGCCAGGCTGGCAAGTGTAGATACGAGCCGGAAG	42
H0-03	CCGTGAGCCTCCTCCGCCGCGCTTAATGGCGCGCCTGTGCAC	42
H0-04	ATCCCTTACACTGGCTTTGACGAGCACGCGCTTTCGCACTCA	42
H0-05	GTCTGGTCAGCAGCAGCGGGAGCTAAACAAACGCGGTCCGTT	42
H0-06	GCAGTTGGGCGGTTGGAACGGTACGCCATGTGAGAGATAGAC	42
H0-07	AAACGACGGCCAGTTGAGGCCACCGAGTGTGCGGGCCTCTTC	42
H0-08	CCTCAGGAAGATCGCCGTTGTAGCAATAACAAACGGCGGATT	42
H0-09	TTTAACCAATAGGACCTGAGTAGAAGAAAAGCCCCAAAAACA	42
H0-10	ACAAAGGCTATCAGCCAGAACAATATTAGTGAGAAAGGCCGG	42
H0-11	AATACTTTTGCGGGTCATGGAAATACCTCAATAAATCATACA	42
H0-12	CCATTAGATACATTGATTATTTACATTGCTCAACATGTTTTA	42
H0-13	GAAGCAAACTCCAATAAAAGGGACATTCATAGTCAGAAGCAA	42
H0-14	AATACTGCGGAATCCTGAAAGCGTAAGAGTTTACCAGACGAC	42
H0-15	GTAGAAAGATTCATGGCTATTAGTCTTTACCTTATGCGATTT	42
H0-16	GTAACAAAGCTGCTCGCCATTAAAAATAAAGAGGACAGATGA	42
H0-17	TGTATCATCGCCTGCAGAGGTGAGGCGGGGCACCAACCTAAA	42
H0-18	AAGACAGCATCGGACACGCTGAGAGCCAATGACAACAACCAT	42
H0-19	GAAAATCTCCAAAACTTGCTGAACCTCATTTCTGTATGGGAT	42
H0-20	AGTTTCGTCACCAGCAGTTGGCAAATCACACCCTCAGAACCG	42
H0-21	AGGATTAGCGGGGTCTAAAATATCTTTACAGTGCCCGTATAA	42
H0-22	ATGGAAAGCGCAGTCGTCAATAGATAATAACCACCACCAGAG	42
H0-23	TTCATAATCAAAATTTACAAACAATTCGAATCAGTAGCGACA	42
H0-24	GTCACCGACTTGAGCGTTATTAATTTTAATGGTTTACCAGCG	42
H0-25	CAGTATGTTAGCAAGAACAAAGAAACCAGTAAGCAGATAGCC	42
H0-26	GAGCGCTAATATCACCTGATTATCAGATATGAAAATAGCAGC	42
H0-27	ACCAACGCTAACGATGTTTGGATTATACGAGGCGTTTTAGCG	42
H0-28	GCACTCATCGAGAACCATATCAAAATTAGAAAAATAATATCC	42
H0-29	TAAAGTACCGACAATGCGTAGATTTTCAGCCAACGCTCAACA	42
H0-30	CCGACCGTGTGATACAGTACCTTTTACACTGATGCAAATCCA	42
H0-31	TAGATTAAGACGCTATTGCTTTGAATACCAGTACATAAATCA	42
H1-01	ACCATCACCCAAACTATTAAAGAACGTGGAGAGAGAGTTGCA	42
H1-02	GCAAGCGGTCCACGGTTTTTCTTTTCACCATAAAGCCTGGGG	42
H1-03	TGCCTAATGAGTGGTGTGAAATTGTTATCCCTGCGGCCAGAA	42
H1-04	TGCGGCGGGCCGTTGCCCCCTGCATCAGACGCGCGGTTGCGG	42
H1-05	TATGAGCCGGGTCGCTGGAGGTGTCCAGCACGTCGCTGGCAG	42
H1-06	CCTCCGGCCAGAGAGGGTAAAGTTAAACGAGGTGAAGGGATA	42
H1-07	GCTCTCACGGAAAGAAACGTACAGCGCCATCCAGCTGGCGAA	42
H1-08	AGGGGGATGTGCTCCATTCAGGCTGCGCAAGGGATAGGTCAC	42
H1-09	GTTGGTGTAGATGGTGAGCGAGTAACAACCTATAAGCAAATA	42
H1-10	TTTAAATTGTAAACATGTCAATCATATGTAAATCACCATCAA	42
H1-11	TATGATATTCAACAATGCCTGAGTAATGTGAAGAATTAGCAA	42
H1-12	AATTAAGCAATAAGGCATCAATTCTACTAACTAAAGTACGGT	42
H1-13	GTCTGGAAGTTTCTGGCTTAGAGCTTAATTCATCAAAAAGAT	42
H1-14	TAAGAGGAAGCCCCCATAAATCAAAAATCACAAAATAGCGAG	42
H1-15	AGGCTTTTGCAAAACGAGGCATAGTAAGAGGCTCATTATACC	42
H1-16	AGTCAGGACGTTGGAGATGGTTTAATTTCAAGACCAGGCGCA	42
H1-17	TAGGCTGGCTGACGGTCAATCATAAGGGAAGCAAAAGAATAC	42
H1-18	ACTAAAACACTCACCATTAAACGGGTAAAAATAACCGATATA	42
H1-19	TTCGGTCGCTGAGTTCTTAAACAGCTTGATCAACTTTCAACA	42
H1-20	GTTTCAGCGGAGTAAGTTTTGTCGTCTTTCGAACCGCCACCC	42
H1-21	TCAGAGCCACCACTAGGTGTATCACCGTACGCCCCCTGCCTA	42
H1-22	TTTCGGAACCTATGGTAATAAGTTTTAACGGCATTGACAGGA	42
H1-23	GGTTGAGGCAGGTCACCCTCAGAGCCACCATTGCCTTTAGCG	42
H1-24	TCAGACTGTAGCGAAACGTCACCAATGAAAAAAGGGCGACAT	42
H1-25	TCAACCGATTGAGATAAGTTTATTTTGTCATACCAGAAGGAA	42
H1-26	ACCGAGGAAACGCGCAATAGCTATCTTACCGAGAATAACATA	42
H1-27	AAAACAGGGAAGCTCCAAATAAGAAACGATACTTGCGGGAGG	42
H1-28	TTTTGAAGCCTTACAGATATAGAAGGCTTATTACGAGCATGT	42
H1-29	AGAAACCAATCAAGCGCCTGTTTATCAACAAATTGAGAATCG	42
H1-30	CCATATTTAACAATATCATATGCGTTATACCAAAGAACGCGA	42
H1-31	GAAAACTTTTTCACCGGCTTAGGTTGGGTTAGTGAATAACCTTGCT	46
H3-00	AACAAGAGTCCATCAAGTTTTTTGGCCGTAAAG	33
H3-01	CACTAAATCGGAAGATAGGGTTGAGTGTTGCGAAAATCCTGT	42
H3-02	TTGATGGTGGTTAACGCGCGGGGAGAGGCGCGTTGCGCTCAC	42
H3-03	TGCCCGCTTTCCTACCGAGCTCGAATTCGGGTTTCTGCCAGC	42
H3-04	ACGCGTGCCTGTACGGCATCAGATGCCGGGTAATGGGTAAAG	42
H3-05	GTTTCTTTGCTCGCAGCACCGTCGGTGGTCGTGCCGGACTTG	42
H3-06	TAGAACGTCAGCAATCCCGTAAAAAAAGCGGATCAAACTTAA	42
H3-07	ATTTCTGCTCATAGCCGCCACGGGAACGGGTAACGCCAGGGT	42
H3-08	TTTCCCAGTCACGCACCGCTTCTGGTGCCATCTGCCAGTTTG	42
H3-09	AGGGGACGACGAGCGTCTGGCCTTCCTGTATTCGCATTAAAT	42
H3-10	TTTTGTTAAATCGAGCAAACAAGAGAATCAATGCCGGAGAGG	42
H3-11	GTAGCTATTTTTCAAGGATAAAAATTTTTTAAATCGGTTGTA	42
H3-12	CCAAAAACATTATGTTTAGCTATATTTTCTTCCCAATTCTGC	42
H3-13	GAACGAGTAGATACCTTTAATTGCTCCTTCGTTTTAATTCGA	42
H3-14	GCTTCAAAGCGATCCCCCTCAAATGCTTTGGTAATAGTAAAA	42
H3-15	TGTTTAGACTGGCCACATTCAACTAATGCAATAAAACGAACT	42
H3-16	AACGGAACAACAGCCCTGACGAGAAACACTGACAAGAACCGG	42
H3-17	ATATTCATTACCGCGACCTGCTCCATGTTTATACCAAGCGCG	42
H3-18	AAACAAAGTACACAGAGGCTTTGAGGACTGCCGCTTTTGCGG	42
H3-19	GATCGTCACCCTCTTTAATTGTATCGGTTCTAAAGGAATTGC	42
H3-20	GAATAATAATTTAGCATTCCACAGACAGCCAAGCCCAATAGG	42
H3-21	AACCCATGTACCATAAGTGCCGTCGAGAGTATTAAGAGGCTG	42
H3-22	AGACTCCTCAAGGTAAGCGTCATACATGGATTCACAAACAAA	42
H3-23	TAAATCCTCATTACCGGAACCGCCTCCCTCGGTCATAGCCCC	42
H3-24	CTTATTAGCGTTAGCAAAATCACCAGTAGGACGGAAATTATT	42
H3-25	CATTAAAGGTGAAAAGGTGGCAACATATAAAAAGAACTGGCA	42
H3-26	TGATTAAGACTCTTGAGTTAAGCCCAATAAACTGAACACCCT	42
H3-27	GAACAAAGTCAGTTTGCCAGTTACAAAATTTTTGCACCCAGC	42
H3-28	TACAATTTTATCTTCATCGTAGGAATCATTATCATTCCAAGA	42
H3-29	ACGGGTATTAAACAGACGACGACAATAAAGCAGAGGCATTTT	42
H3-30	CGAGCCAGTAATATAAACACCGGAATCATTCATCTTCTGACC	42
H3-31	TAAATTTAATGGTTTATCAAAATCATAGGTTCCCTTAGAATC	42
H4-01	CCGGCGAACGTGGCAAATCAAAAGAATAGCCCGACCCTAAAG	42
H4-02	GCGGGCGCTAGGGCCTGCATTAATGAATCGGCCCCGAAATCG	42
H4-03	GTAACCACCACACCACAGTTGAGGATCCCCGGGAGTCGGGAA	42
H4-04	GCGTACTATGGTTGTGTGTTCAGCAAATCGTTATCTTCGCGT	42
H4-05	CTCGTTAGAATCAGAACCGCAAGAATGCCAACGGTCATAAAC	42
H4-06	AGGGATTTTAGACAGTGTACATCGACATAAAAAGTGGTGCTG	42
H4-07	GTTTTTATAATCAGGCCAAGCTTTCAGAGGTGGTTGCCGCCA	42
H4-08	ATCACGCAAATTAACACTCCAGCCAGCTTTCCGGACGTTGTA	42
H4-09	AATAACATCACTTGACGCCATCAAAAATAATTCCAGTATCGG	42
H4-10	CTTGCTGGTAATATGTCATTGCCTGAGAGTCTGAGCTCATTT	42
H4-11	AACAGGAAAAACGCAGAAGCCTTTATTTCAACGGAGAGATCT	42
H4-12	AATCGTCTGAAATGTCGCAAATGGTCAATAACCTGACCCTGT	42
H4-13	CACACGACCAGTAACAGGTCAGGATTAGAGAGTTTAGTTTGA	42
H4-14	AGAACCCTTCTGACGTCATAAATATTCATTGAAACCAGACCG	42
H4-15	CAATATTTTTGAATCAGTTGAGATTTAGGAATAATAGCGTCC	42
H4-16	TAGCCCTAAAACATCATTCAGTGAATAAGGCTTTTATTACAG	42
H4-17	AGCAGAAGATAAAAATAAATTGTGTCGAAATCCCAAATCAAC	42
H4-18	GCCTGCAACAGTGCACGAGGGTAGCAACGGCTAACGGAGATT	42
H4-19	ATCTAAAGCATCACAAAAGGCTCCAAAAGGAGCCAGCAGCGA	42
H4-20	AATCAATATCTGGTTACAAACTACAACGCCTGTTTTCACGTT	42
H4-21	TTGAGGAAGGTTATTTTGCTCAGTACCAGGCGGGTAACACTG	42
H4-22	TAATAGATTAGAGCCTCTGAATTTACCGTTCCAAGAAGGATT	42
H4-23	AGAAGTATTAGACTCACCGGAACCAGAGCCACCAAAGCCAGA	42
H4-24	ATCCTTTGCCCGAACCATTTGGGAATTAGAGCCTGCCATCTT	42
H4-25	ATTATCATTTTGCGACGTAGAAAATACATACATATTATCACC	42
H4-26	ATTATCATCATATTGAGAGATAACCCACAAGAACTTATTACG	42
H4-27	AATATAATCCTGATGCGTCTTTCCAGAGCCTAAAGGGTAATT	42
H4-28	AGGGTTAGAACCTACAAGCAAGCCGTTTTTATTCTGAATCTT	42
H4-29	AGAAATAAAGAAATAAGGTAAAGTAATTCTGTCCCAAGTACC	42
H4-30	TGAATATACAGTAAAATAAGGCGTTAAATAAGAAAGAGAATA	42
H4-31	AACGGATTCGCCTGGAGAAGAGTCAATAGTGAATTTGAAATA	42
H4-32	GCGCAGAGGCGAATAATTACCTGAGCAAAAGAAGCGATAGCT	42

### Sheet: Flat Staples
Staple Name	Sequence	Length
H2-1	GGGCGCCAGGGTGCTGGTTTGCCCCAGCAGGTTCCAGTTTGG	42
H2-2	TAGCTGTTTCCTAGCTAACTCACATTAATTGGTTTGCGTATT	42
H2-3	CAGCGGTGCCGGTTTCACGGTCATACCGGGTAATCATGGTCA	42
H2-4	AACCAGCTTACGACTGTTGCCCTGCGGCTGGTTACCTGCAGC	42
H2-5	CTTTAGTGATGACACATCCTCATAACGGAAGCCATCCCACGC	42
H2-6	GAAACAATCGGCAAGAGACGCAGAAACAGCCGCACAGGCGGC	42
H2-7	AAGCGCCATTCGGCAAGGCGATTAAGTTGGATAACCTCACCG	42
H2-8	TCAACATTAAATGGCGCATCGTAACCGTGCGGAAACCAGGCA	42
H2-9	TCGTAAAACTAGCGTTAATATTTTGTTAAAAGCCAGCTTTCA	42
H2-10	TATTTTAAATGCCGTTCTAGCTGATAAATTGATGAACGGTAA	42
H2-11	AGCTGAAAAGGTAGCCTCAGAGCATAAAGCAGAACCCTCATA	42
H2-12	CATTTTTGCGGAATTCCATATAACAGTTGAATTTGGGGCGCG	42
H2-13	AAACGAGAATGAGAAAGACTTCAAATATCGTTGATAAGAGGT	42
H2-14	CCAAAAGGAATTAGAAGTTTTGCCAGAGGGAAACAGTTCAGA	42
H2-15	TAAATTGGGCTTGGAAGAAAAATCTACGTTAGATACATAACG	42
H2-16	CGAGGCGCAGACCTTCATCAAGAGTAATCTCAGAACGAGTAG	42
H2-17	ATGAGGAAGTTTTCTTTGACCCCCAGCGATACTTAGCCGGAA	42
H2-18	TTCGAGGTGAATGCTTGCAGGGAGTTAAAGAAAGACTTTTTC	42
H2-19	CGTAACGATCTAGAGAATAGAAAGGAACAATATCAGCTTGCT	42
H2-20	TATAGCCCGGAACCTCATTTTCAGGGATAGCCTCATAGTTAG	42
H2-21	CAGGAGTGTACTTATTCTGAAACATGAAAGGGTTGATATAAG	42
H2-22	CCTCAGAACCGCCAGACGATTGGCCTTGATCTTTTGATGATA	42
H2-23	TAGCAAGGCCGGCGTTTTCATCGGCATTTTCAGAGCCGCCAC	42
H2-24	AGACACCACGGAGGAGGGAAGGTAAATATTCACCATTACCAT	42
H2-25	AACAATGAAATAAATAATAACGGAATACCCAAAGAAACGCAA	42
H2-26	TATTTATCCCAAGCATTAGACGGGAGAATTATAAGAGCAAGA	42
H2-27	TAGCAAGCAAATAATCAAGATTAGTTGCTAAAACAGCCATAT	42
H2-28	CTAATGCAGAACTAATCGGCTGTCTTTCCTTACCGCGCCCAA	42
H2-29	AAGCCTGTTTAGCGCCAACATGTAATTTAGCAACATGTTCAG	42
H2-30	CCTTTTTAACCTAATATATTTTAGTTAATTAATTACTAGAAA	42
H2-31	ATTAATTACATTCGTCGCTATTAATTAATTTCTGAGAGACTA	42
H2-32	CTTGAAAACATAGATGATGAAACAAAACAAA	31
H5-1	CCTGGCCCTCTCCAACGTCAAAGGGCGACTTGACGGGGAAAG	42
H5-2	CATAAAGTGGTGAGACGGGCAACAGCTGAGAAAGCGAAAGGA	42
H5-3	TCTGTGGTGGCTCACAATTCCACACAACCGGTCACGCTGCGC	42
H5-4	ATCCGCCGGGATCCAGCGCAGTGTCACTCGCCGCTACAGGGC	42
H5-5	TTTTCGTCTTCAGCGGGGTCATTGCAGGTATAACGTGCTTTC	42
H5-6	TTTCTCCGTTGCTGATTGCCGTTCCGGCAGGAGGCCGATTAA	42
H5-7	GCTATTACGGTTTACCAGTCCCGGAATTGAATCCTGAGAAGT	42
H5-8	GACCGTAATCTGTTGGGAAGGGCGATCGAAAAGAGTCTGTCC	42
H5-9	GGAAGATTGCGTCGGATTCTCCGTGGGACTTCTTTGATTAGT	42
H5-10	AGACAGTCACCCCGGTTGATAATCAGAACTCAAACTATCGGC	42
H5-11	GGCAAGGCATAGGTAAAGATTCAAAAGGCCGCCAGCCATTGC	42
H5-12	AATATGCAATAGTAGTAGCATTAACATCACATTTTGACGCTC	42
H5-13	AGCGGATTGGCTGAATATAATGCTGTAGGCAGATTCACCAGT	42
H5-14	GATAAAAACGGTCTTTACCCTGACTATTTGGCCAACAGAGAT	42
H5-15	TAAGAACTGCAACACTATCATAACCCTCATACGTGGCACAGA	42
H5-16	ACGGTGTACACTTTAATCATTGTGAATTAATGCGCGAACTGA	42
H5-17	ACGAAAGAGCCGAACTGACCAACTTTGACCGAACGAACCACC	42
H5-18	CGCCCACGCTACGTAATGCCACTACGAATCAGTATTAACACC	42
H5-19	TTTGCTAAAACCGATAGTTGCGCCGACAGCAGCAAATGAAAA	42
H5-20	CCACCCTCACAGACGTTAGTAAATGAATAATATCAAACCCTC	42
H5-21	ACAGTTAATTCAGGAGGTTTAGTACCGCACAGTTGAAAGGAA	42
H5-22	CCGCCGCCAGGGTCAGTGCCTTGAGTAAGGAGCACTAACAAC	42
H5-23	GAATCAAGTCCCTCAGAGCCGCCACCAGACATTTGAGGATTT	42
H5-24	CCAAAGACACCATCGATAGCAGCACCGTACAACTCGTATTAA	42
H5-25	GAACAAAGTCAATCAATAGAAAATTCATAAAGTTTGAGTAAC	42
H5-26	CTTTACAGAGAAGCCCTTTTTAAGAAAACCAGAAGGAGCGGA	42
H5-27	AACCTCCCGTTTTTGTTTAACGTCAAAAGATGGCAATTCATC	42
H5-28	CATCCTAATTCCGGTATTCTAAGAACGCTTCTGAATAATGGA	42
H5-29	GTAGGGCTTATAGATAAGTCCTGAACAATTTGCACGTAAAAC	42
H5-30	ATCGCAAGAAAATTCTTACCAGTATAAAGGTTTAACGTCAGA	42
H5-31	ATATATGTGATATAACTATATGTAAATGTCGGGAGAAACAAT	42
H5-32	TCTGTAAATTAACAATTTCATTTTTTTAATGGAAACAAGTTACAAAATC	49

### Sheet: Amino Modifications
Staple Name	Sequence	Length		Note: Replace the core staples with these staples to attach fluorophores within a slat. You will need to conjugate the fluorophore to the amino group first before doing so (see methods).
H1-amino-01	ACCATCACCCAAACTATTAAAGAACGTGGAGAGAGAGTTGCA /3AmMO/	42
H1-amino-02	GCAAGCGGTCCACGGTTTTTCTTTTCACCATAAAGCCTGGGG /3AmMO/	42
H1-amino-03	TGCCTAATGAGTGGTGTGAAATTGTTATCCCTGCGGCCAGAA /3AmMO/	42
H1-amino-04	TGCGGCGGGCCGTTGCCCCCTGCATCAGACGCGCGGTTGCGG /3AmMO/	42
H1-amino-05	TATGAGCCGGGTCGCTGGAGGTGTCCAGCACGTCGCTGGCAG /3AmMO/	42
H1-amino-06	CCTCCGGCCAGAGAGGGTAAAGTTAAACGAGGTGAAGGGATA /3AmMO/	42
H1-amino-07	GCTCTCACGGAAAGAAACGTACAGCGCCATCCAGCTGGCGAA /3AmMO/	42
H1-amino-08	AGGGGGATGTGCTCCATTCAGGCTGCGCAAGGGATAGGTCAC /3AmMO/	42
H1-amino-09	GTTGGTGTAGATGGTGAGCGAGTAACAACCTATAAGCAAATA /3AmMO/	42
H1-amino-10	TTTAAATTGTAAACATGTCAATCATATGTAAATCACCATCAA /3AmMO/	42
H1-amino-11	TATGATATTCAACAATGCCTGAGTAATGTGAAGAATTAGCAA /3AmMO/	42
H1-amino-12	AATTAAGCAATAAGGCATCAATTCTACTAACTAAAGTACGGT /3AmMO/	42
H1-amino-13	GTCTGGAAGTTTCTGGCTTAGAGCTTAATTCATCAAAAAGAT /3AmMO/	42
H1-amino-14	TAAGAGGAAGCCCCCATAAATCAAAAATCACAAAATAGCGAG /3AmMO/	42
H1-amino-15	AGGCTTTTGCAAAACGAGGCATAGTAAGAGGCTCATTATACC /3AmMO/	42
H1-amino-16	AGTCAGGACGTTGGAGATGGTTTAATTTCAAGACCAGGCGCA /3AmMO/	42
H1-amino-17	TAGGCTGGCTGACGGTCAATCATAAGGGAAGCAAAAGAATAC /3AmMO/	42
H1-amino-18	ACTAAAACACTCACCATTAAACGGGTAAAAATAACCGATATA /3AmMO/	42
H1-amino-19	TTCGGTCGCTGAGTTCTTAAACAGCTTGATCAACTTTCAACA /3AmMO/	42
H1-amino-20	GTTTCAGCGGAGTAAGTTTTGTCGTCTTTCGAACCGCCACCC /3AmMO/	42
H1-amino-21	TCAGAGCCACCACTAGGTGTATCACCGTACGCCCCCTGCCTA /3AmMO/	42
H1-amino-22	TTTCGGAACCTATGGTAATAAGTTTTAACGGCATTGACAGGA /3AmMO/	42
H1-amino-23	GGTTGAGGCAGGTCACCCTCAGAGCCACCATTGCCTTTAGCG /3AmMO/	42
H1-amino-24	TCAGACTGTAGCGAAACGTCACCAATGAAAAAAGGGCGACAT /3AmMO/	42
H1-amino-25	TCAACCGATTGAGATAAGTTTATTTTGTCATACCAGAAGGAA /3AmMO/	42
H1-amino-26	ACCGAGGAAACGCGCAATAGCTATCTTACCGAGAATAACATA /3AmMO/	42
H1-amino-27	AAAACAGGGAAGCTCCAAATAAGAAACGATACTTGCGGGAGG /3AmMO/	42
H1-amino-28	TTTTGAAGCCTTACAGATATAGAAGGCTTATTACGAGCATGT /3AmMO/	42
H1-amino-29	AGAAACCAATCAAGCGCCTGTTTATCAACAAATTGAGAATCG /3AmMO/	42
H1-amino-30	CCATATTTAACAATATCATATGCGTTATACCAAAGAACGCGA /3AmMO/	42
H1-amino-31	GAAAACTTTTTCACCGGCTTAGGTTGGGTTAGTGAATAACCTTGCT /3AmMO/	46
