## Supplementary material for "A computational framework for designing micron-scale crisscross DNA megastructures": flat_staples_plate.xlsx

### Sheet: All Data
well	name	sequence	description	concentration
A1
A2
A3
A4
A5	FLAT-BLANK-h2-position_1	GGGCGCCAGGGTGCTGGTTTGCCCCAGCAGGTTCCAGTTTGG	Flat Staple For Slat Position 1, Side h2	400
A6	FLAT-BLANK-h2-position_2	TAGCTGTTTCCTAGCTAACTCACATTAATTGGTTTGCGTATT	Flat Staple For Slat Position 2, Side h2	400
A7	FLAT-BLANK-h2-position_3	CAGCGGTGCCGGTTTCACGGTCATACCGGGTAATCATGGTCA	Flat Staple For Slat Position 3, Side h2	400
A8	FLAT-BLANK-h2-position_4	AACCAGCTTACGACTGTTGCCCTGCGGCTGGTTACCTGCAGC	Flat Staple For Slat Position 4, Side h2	400
A9	FLAT-BLANK-h2-position_5	CTTTAGTGATGACACATCCTCATAACGGAAGCCATCCCACGC	Flat Staple For Slat Position 5, Side h2	400
A10	FLAT-BLANK-h2-position_6	GAAACAATCGGCAAGAGACGCAGAAACAGCCGCACAGGCGGC	Flat Staple For Slat Position 6, Side h2	400
A11	FLAT-BLANK-h2-position_7	AAGCGCCATTCGGCAAGGCGATTAAGTTGGATAACCTCACCG	Flat Staple For Slat Position 7, Side h2	400
A12	FLAT-BLANK-h2-position_8	TCAACATTAAATGGCGCATCGTAACCGTGCGGAAACCAGGCA	Flat Staple For Slat Position 8, Side h2	400
A13	FLAT-BLANK-h2-position_9	TCGTAAAACTAGCGTTAATATTTTGTTAAAAGCCAGCTTTCA	Flat Staple For Slat Position 9, Side h2	400
A14	FLAT-BLANK-h2-position_10	TATTTTAAATGCCGTTCTAGCTGATAAATTGATGAACGGTAA	Flat Staple For Slat Position 10, Side h2	400
A15	FLAT-BLANK-h2-position_11	AGCTGAAAAGGTAGCCTCAGAGCATAAAGCAGAACCCTCATA	Flat Staple For Slat Position 11, Side h2	400
A16	FLAT-BLANK-h2-position_12	CATTTTTGCGGAATTCCATATAACAGTTGAATTTGGGGCGCG	Flat Staple For Slat Position 12, Side h2	400
A17	FLAT-BLANK-h2-position_13	AAACGAGAATGAGAAAGACTTCAAATATCGTTGATAAGAGGT	Flat Staple For Slat Position 13, Side h2	400
A18	FLAT-BLANK-h2-position_14	CCAAAAGGAATTAGAAGTTTTGCCAGAGGGAAACAGTTCAGA	Flat Staple For Slat Position 14, Side h2	400
A19	FLAT-BLANK-h2-position_15	TAAATTGGGCTTGGAAGAAAAATCTACGTTAGATACATAACG	Flat Staple For Slat Position 15, Side h2	400
A20	FLAT-BLANK-h2-position_16	CGAGGCGCAGACCTTCATCAAGAGTAATCTCAGAACGAGTAG	Flat Staple For Slat Position 16, Side h2	400
A21
A22
A23
A24
B1
B2
B3
B4
B5	FLAT-BLANK-h2-position_1	GGGCGCCAGGGTGCTGGTTTGCCCCAGCAGGTTCCAGTTTGG	Flat Staple For Slat Position 1, Side h2	400
B6	FLAT-BLANK-h2-position_2	TAGCTGTTTCCTAGCTAACTCACATTAATTGGTTTGCGTATT	Flat Staple For Slat Position 2, Side h2	400
B7	FLAT-BLANK-h2-position_3	CAGCGGTGCCGGTTTCACGGTCATACCGGGTAATCATGGTCA	Flat Staple For Slat Position 3, Side h2	400
B8	FLAT-BLANK-h2-position_4	AACCAGCTTACGACTGTTGCCCTGCGGCTGGTTACCTGCAGC	Flat Staple For Slat Position 4, Side h2	400
B9	FLAT-BLANK-h2-position_5	CTTTAGTGATGACACATCCTCATAACGGAAGCCATCCCACGC	Flat Staple For Slat Position 5, Side h2	400
B10	FLAT-BLANK-h2-position_6	GAAACAATCGGCAAGAGACGCAGAAACAGCCGCACAGGCGGC	Flat Staple For Slat Position 6, Side h2	400
B11	FLAT-BLANK-h2-position_7	AAGCGCCATTCGGCAAGGCGATTAAGTTGGATAACCTCACCG	Flat Staple For Slat Position 7, Side h2	400
B12	FLAT-BLANK-h2-position_8	TCAACATTAAATGGCGCATCGTAACCGTGCGGAAACCAGGCA	Flat Staple For Slat Position 8, Side h2	400
B13	FLAT-BLANK-h2-position_9	TCGTAAAACTAGCGTTAATATTTTGTTAAAAGCCAGCTTTCA	Flat Staple For Slat Position 9, Side h2	400
B14	FLAT-BLANK-h2-position_10	TATTTTAAATGCCGTTCTAGCTGATAAATTGATGAACGGTAA	Flat Staple For Slat Position 10, Side h2	400
B15	FLAT-BLANK-h2-position_11	AGCTGAAAAGGTAGCCTCAGAGCATAAAGCAGAACCCTCATA	Flat Staple For Slat Position 11, Side h2	400
B16	FLAT-BLANK-h2-position_12	CATTTTTGCGGAATTCCATATAACAGTTGAATTTGGGGCGCG	Flat Staple For Slat Position 12, Side h2	400
B17	FLAT-BLANK-h2-position_13	AAACGAGAATGAGAAAGACTTCAAATATCGTTGATAAGAGGT	Flat Staple For Slat Position 13, Side h2	400
B18	FLAT-BLANK-h2-position_14	CCAAAAGGAATTAGAAGTTTTGCCAGAGGGAAACAGTTCAGA	Flat Staple For Slat Position 14, Side h2	400
B19	FLAT-BLANK-h2-position_15	TAAATTGGGCTTGGAAGAAAAATCTACGTTAGATACATAACG	Flat Staple For Slat Position 15, Side h2	400
B20	FLAT-BLANK-h2-position_16	CGAGGCGCAGACCTTCATCAAGAGTAATCTCAGAACGAGTAG	Flat Staple For Slat Position 16, Side h2	400
B21
B22
B23
B24
C1
C2
C3
C4
C5	FLAT-BLANK-h2-position_1	GGGCGCCAGGGTGCTGGTTTGCCCCAGCAGGTTCCAGTTTGG	Flat Staple For Slat Position 1, Side h2	400
C6	FLAT-BLANK-h2-position_2	TAGCTGTTTCCTAGCTAACTCACATTAATTGGTTTGCGTATT	Flat Staple For Slat Position 2, Side h2	400
C7	FLAT-BLANK-h2-position_3	CAGCGGTGCCGGTTTCACGGTCATACCGGGTAATCATGGTCA	Flat Staple For Slat Position 3, Side h2	400
C8	FLAT-BLANK-h2-position_4	AACCAGCTTACGACTGTTGCCCTGCGGCTGGTTACCTGCAGC	Flat Staple For Slat Position 4, Side h2	400
C9	FLAT-BLANK-h2-position_5	CTTTAGTGATGACACATCCTCATAACGGAAGCCATCCCACGC	Flat Staple For Slat Position 5, Side h2	400
C10	FLAT-BLANK-h2-position_6	GAAACAATCGGCAAGAGACGCAGAAACAGCCGCACAGGCGGC	Flat Staple For Slat Position 6, Side h2	400
C11	FLAT-BLANK-h2-position_7	AAGCGCCATTCGGCAAGGCGATTAAGTTGGATAACCTCACCG	Flat Staple For Slat Position 7, Side h2	400
C12	FLAT-BLANK-h2-position_8	TCAACATTAAATGGCGCATCGTAACCGTGCGGAAACCAGGCA	Flat Staple For Slat Position 8, Side h2	400
C13	FLAT-BLANK-h2-position_9	TCGTAAAACTAGCGTTAATATTTTGTTAAAAGCCAGCTTTCA	Flat Staple For Slat Position 9, Side h2	400
C14	FLAT-BLANK-h2-position_10	TATTTTAAATGCCGTTCTAGCTGATAAATTGATGAACGGTAA	Flat Staple For Slat Position 10, Side h2	400
C15	FLAT-BLANK-h2-position_11	AGCTGAAAAGGTAGCCTCAGAGCATAAAGCAGAACCCTCATA	Flat Staple For Slat Position 11, Side h2	400
C16	FLAT-BLANK-h2-position_12	CATTTTTGCGGAATTCCATATAACAGTTGAATTTGGGGCGCG	Flat Staple For Slat Position 12, Side h2	400
C17	FLAT-BLANK-h2-position_13	AAACGAGAATGAGAAAGACTTCAAATATCGTTGATAAGAGGT	Flat Staple For Slat Position 13, Side h2	400
C18	FLAT-BLANK-h2-position_14	CCAAAAGGAATTAGAAGTTTTGCCAGAGGGAAACAGTTCAGA	Flat Staple For Slat Position 14, Side h2	400
C19	FLAT-BLANK-h2-position_15	TAAATTGGGCTTGGAAGAAAAATCTACGTTAGATACATAACG	Flat Staple For Slat Position 15, Side h2	400
C20	FLAT-BLANK-h2-position_16	CGAGGCGCAGACCTTCATCAAGAGTAATCTCAGAACGAGTAG	Flat Staple For Slat Position 16, Side h2	400
C21
C22
C23
C24
D1
D2
D3
D4
D5	FLAT-BLANK-h2-position_1	GGGCGCCAGGGTGCTGGTTTGCCCCAGCAGGTTCCAGTTTGG	Flat Staple For Slat Position 1, Side h2	400
D6	FLAT-BLANK-h2-position_2	TAGCTGTTTCCTAGCTAACTCACATTAATTGGTTTGCGTATT	Flat Staple For Slat Position 2, Side h2	400
D7	FLAT-BLANK-h2-position_3	CAGCGGTGCCGGTTTCACGGTCATACCGGGTAATCATGGTCA	Flat Staple For Slat Position 3, Side h2	400
D8	FLAT-BLANK-h2-position_4	AACCAGCTTACGACTGTTGCCCTGCGGCTGGTTACCTGCAGC	Flat Staple For Slat Position 4, Side h2	400
D9	FLAT-BLANK-h2-position_5	CTTTAGTGATGACACATCCTCATAACGGAAGCCATCCCACGC	Flat Staple For Slat Position 5, Side h2	400
D10	FLAT-BLANK-h2-position_6	GAAACAATCGGCAAGAGACGCAGAAACAGCCGCACAGGCGGC	Flat Staple For Slat Position 6, Side h2	400
D11	FLAT-BLANK-h2-position_7	AAGCGCCATTCGGCAAGGCGATTAAGTTGGATAACCTCACCG	Flat Staple For Slat Position 7, Side h2	400
D12	FLAT-BLANK-h2-position_8	TCAACATTAAATGGCGCATCGTAACCGTGCGGAAACCAGGCA	Flat Staple For Slat Position 8, Side h2	400
D13	FLAT-BLANK-h2-position_9	TCGTAAAACTAGCGTTAATATTTTGTTAAAAGCCAGCTTTCA	Flat Staple For Slat Position 9, Side h2	400
D14	FLAT-BLANK-h2-position_10	TATTTTAAATGCCGTTCTAGCTGATAAATTGATGAACGGTAA	Flat Staple For Slat Position 10, Side h2	400
D15	FLAT-BLANK-h2-position_11	AGCTGAAAAGGTAGCCTCAGAGCATAAAGCAGAACCCTCATA	Flat Staple For Slat Position 11, Side h2	400
D16	FLAT-BLANK-h2-position_12	CATTTTTGCGGAATTCCATATAACAGTTGAATTTGGGGCGCG	Flat Staple For Slat Position 12, Side h2	400
D17	FLAT-BLANK-h2-position_13	AAACGAGAATGAGAAAGACTTCAAATATCGTTGATAAGAGGT	Flat Staple For Slat Position 13, Side h2	400
D18	FLAT-BLANK-h2-position_14	CCAAAAGGAATTAGAAGTTTTGCCAGAGGGAAACAGTTCAGA	Flat Staple For Slat Position 14, Side h2	400
D19	FLAT-BLANK-h2-position_15	TAAATTGGGCTTGGAAGAAAAATCTACGTTAGATACATAACG	Flat Staple For Slat Position 15, Side h2	400
D20	FLAT-BLANK-h2-position_16	CGAGGCGCAGACCTTCATCAAGAGTAATCTCAGAACGAGTAG	Flat Staple For Slat Position 16, Side h2	400
D21
D22
D23
D24
E1
E2
E3
E4
E5	FLAT-BLANK-h2-position_17	ATGAGGAAGTTTTCTTTGACCCCCAGCGATACTTAGCCGGAA	Flat Staple For Slat Position 17, Side h2	400
E6	FLAT-BLANK-h2-position_18	TTCGAGGTGAATGCTTGCAGGGAGTTAAAGAAAGACTTTTTC	Flat Staple For Slat Position 18, Side h2	400
E7	FLAT-BLANK-h2-position_19	CGTAACGATCTAGAGAATAGAAAGGAACAATATCAGCTTGCT	Flat Staple For Slat Position 19, Side h2	400
E8	FLAT-BLANK-h2-position_20	TATAGCCCGGAACCTCATTTTCAGGGATAGCCTCATAGTTAG	Flat Staple For Slat Position 20, Side h2	400
E9	FLAT-BLANK-h2-position_21	CAGGAGTGTACTTATTCTGAAACATGAAAGGGTTGATATAAG	Flat Staple For Slat Position 21, Side h2	400
E10	FLAT-BLANK-h2-position_22	CCTCAGAACCGCCAGACGATTGGCCTTGATCTTTTGATGATA	Flat Staple For Slat Position 22, Side h2	400
E11	FLAT-BLANK-h2-position_23	TAGCAAGGCCGGCGTTTTCATCGGCATTTTCAGAGCCGCCAC	Flat Staple For Slat Position 23, Side h2	400
E12	FLAT-BLANK-h2-position_24	AGACACCACGGAGGAGGGAAGGTAAATATTCACCATTACCAT	Flat Staple For Slat Position 24, Side h2	400
E13	FLAT-BLANK-h2-position_25	AACAATGAAATAAATAATAACGGAATACCCAAAGAAACGCAA	Flat Staple For Slat Position 25, Side h2	400
E14	FLAT-BLANK-h2-position_26	TATTTATCCCAAGCATTAGACGGGAGAATTATAAGAGCAAGA	Flat Staple For Slat Position 26, Side h2	400
E15	FLAT-BLANK-h2-position_27	TAGCAAGCAAATAATCAAGATTAGTTGCTAAAACAGCCATAT	Flat Staple For Slat Position 27, Side h2	400
E16	FLAT-BLANK-h2-position_28	CTAATGCAGAACTAATCGGCTGTCTTTCCTTACCGCGCCCAA	Flat Staple For Slat Position 28, Side h2	400
E17	FLAT-BLANK-h2-position_29	AAGCCTGTTTAGCGCCAACATGTAATTTAGCAACATGTTCAG	Flat Staple For Slat Position 29, Side h2	400
E18	FLAT-BLANK-h2-position_30	CCTTTTTAACCTAATATATTTTAGTTAATTAATTACTAGAAA	Flat Staple For Slat Position 30, Side h2	400
E19	FLAT-BLANK-h2-position_31	ATTAATTACATTCGTCGCTATTAATTAATTTCTGAGAGACTA	Flat Staple For Slat Position 31, Side h2	400
E20	FLAT-BLANK-h2-position_32	CTTGAAAACATAGATGATGAAACAAAACAAA	Flat Staple For Slat Position 32, Side h2	400
E21
E22
E23
E24
F1
F2
F3
F4
F5	FLAT-BLANK-h2-position_17	ATGAGGAAGTTTTCTTTGACCCCCAGCGATACTTAGCCGGAA	Flat Staple For Slat Position 17, Side h2	400
F6	FLAT-BLANK-h2-position_18	TTCGAGGTGAATGCTTGCAGGGAGTTAAAGAAAGACTTTTTC	Flat Staple For Slat Position 18, Side h2	400
F7	FLAT-BLANK-h2-position_19	CGTAACGATCTAGAGAATAGAAAGGAACAATATCAGCTTGCT	Flat Staple For Slat Position 19, Side h2	400
F8	FLAT-BLANK-h2-position_20	TATAGCCCGGAACCTCATTTTCAGGGATAGCCTCATAGTTAG	Flat Staple For Slat Position 20, Side h2	400
F9	FLAT-BLANK-h2-position_21	CAGGAGTGTACTTATTCTGAAACATGAAAGGGTTGATATAAG	Flat Staple For Slat Position 21, Side h2	400
F10	FLAT-BLANK-h2-position_22	CCTCAGAACCGCCAGACGATTGGCCTTGATCTTTTGATGATA	Flat Staple For Slat Position 22, Side h2	400
F11	FLAT-BLANK-h2-position_23	TAGCAAGGCCGGCGTTTTCATCGGCATTTTCAGAGCCGCCAC	Flat Staple For Slat Position 23, Side h2	400
F12	FLAT-BLANK-h2-position_24	AGACACCACGGAGGAGGGAAGGTAAATATTCACCATTACCAT	Flat Staple For Slat Position 24, Side h2	400
F13	FLAT-BLANK-h2-position_25	AACAATGAAATAAATAATAACGGAATACCCAAAGAAACGCAA	Flat Staple For Slat Position 25, Side h2	400
F14	FLAT-BLANK-h2-position_26	TATTTATCCCAAGCATTAGACGGGAGAATTATAAGAGCAAGA	Flat Staple For Slat Position 26, Side h2	400
F15	FLAT-BLANK-h2-position_27	TAGCAAGCAAATAATCAAGATTAGTTGCTAAAACAGCCATAT	Flat Staple For Slat Position 27, Side h2	400
F16	FLAT-BLANK-h2-position_28	CTAATGCAGAACTAATCGGCTGTCTTTCCTTACCGCGCCCAA	Flat Staple For Slat Position 28, Side h2	400
F17	FLAT-BLANK-h2-position_29	AAGCCTGTTTAGCGCCAACATGTAATTTAGCAACATGTTCAG	Flat Staple For Slat Position 29, Side h2	400
F18	FLAT-BLANK-h2-position_30	CCTTTTTAACCTAATATATTTTAGTTAATTAATTACTAGAAA	Flat Staple For Slat Position 30, Side h2	400
F19	FLAT-BLANK-h2-position_31	ATTAATTACATTCGTCGCTATTAATTAATTTCTGAGAGACTA	Flat Staple For Slat Position 31, Side h2	400
F20	FLAT-BLANK-h2-position_32	CTTGAAAACATAGATGATGAAACAAAACAAA	Flat Staple For Slat Position 32, Side h2	400
F21
F22
F23
F24
G1
G2
G3
G4
G5	FLAT-BLANK-h2-position_17	ATGAGGAAGTTTTCTTTGACCCCCAGCGATACTTAGCCGGAA	Flat Staple For Slat Position 17, Side h2	400
G6	FLAT-BLANK-h2-position_18	TTCGAGGTGAATGCTTGCAGGGAGTTAAAGAAAGACTTTTTC	Flat Staple For Slat Position 18, Side h2	400
G7	FLAT-BLANK-h2-position_19	CGTAACGATCTAGAGAATAGAAAGGAACAATATCAGCTTGCT	Flat Staple For Slat Position 19, Side h2	400
G8	FLAT-BLANK-h2-position_20	TATAGCCCGGAACCTCATTTTCAGGGATAGCCTCATAGTTAG	Flat Staple For Slat Position 20, Side h2	400
G9	FLAT-BLANK-h2-position_21	CAGGAGTGTACTTATTCTGAAACATGAAAGGGTTGATATAAG	Flat Staple For Slat Position 21, Side h2	400
G10	FLAT-BLANK-h2-position_22	CCTCAGAACCGCCAGACGATTGGCCTTGATCTTTTGATGATA	Flat Staple For Slat Position 22, Side h2	400
G11	FLAT-BLANK-h2-position_23	TAGCAAGGCCGGCGTTTTCATCGGCATTTTCAGAGCCGCCAC	Flat Staple For Slat Position 23, Side h2	400
G12	FLAT-BLANK-h2-position_24	AGACACCACGGAGGAGGGAAGGTAAATATTCACCATTACCAT	Flat Staple For Slat Position 24, Side h2	400
G13	FLAT-BLANK-h2-position_25	AACAATGAAATAAATAATAACGGAATACCCAAAGAAACGCAA	Flat Staple For Slat Position 25, Side h2	400
G14	FLAT-BLANK-h2-position_26	TATTTATCCCAAGCATTAGACGGGAGAATTATAAGAGCAAGA	Flat Staple For Slat Position 26, Side h2	400
G15	FLAT-BLANK-h2-position_27	TAGCAAGCAAATAATCAAGATTAGTTGCTAAAACAGCCATAT	Flat Staple For Slat Position 27, Side h2	400
G16	FLAT-BLANK-h2-position_28	CTAATGCAGAACTAATCGGCTGTCTTTCCTTACCGCGCCCAA	Flat Staple For Slat Position 28, Side h2	400
G17	FLAT-BLANK-h2-position_29	AAGCCTGTTTAGCGCCAACATGTAATTTAGCAACATGTTCAG	Flat Staple For Slat Position 29, Side h2	400
G18	FLAT-BLANK-h2-position_30	CCTTTTTAACCTAATATATTTTAGTTAATTAATTACTAGAAA	Flat Staple For Slat Position 30, Side h2	400
G19	FLAT-BLANK-h2-position_31	ATTAATTACATTCGTCGCTATTAATTAATTTCTGAGAGACTA	Flat Staple For Slat Position 31, Side h2	400
G20	FLAT-BLANK-h2-position_32	CTTGAAAACATAGATGATGAAACAAAACAAA	Flat Staple For Slat Position 32, Side h2	400
G21
G22
G23
G24
H1
H2
H3
H4
H5	FLAT-BLANK-h2-position_17	ATGAGGAAGTTTTCTTTGACCCCCAGCGATACTTAGCCGGAA	Flat Staple For Slat Position 17, Side h2	400
H6	FLAT-BLANK-h2-position_18	TTCGAGGTGAATGCTTGCAGGGAGTTAAAGAAAGACTTTTTC	Flat Staple For Slat Position 18, Side h2	400
H7	FLAT-BLANK-h2-position_19	CGTAACGATCTAGAGAATAGAAAGGAACAATATCAGCTTGCT	Flat Staple For Slat Position 19, Side h2	400
H8	FLAT-BLANK-h2-position_20	TATAGCCCGGAACCTCATTTTCAGGGATAGCCTCATAGTTAG	Flat Staple For Slat Position 20, Side h2	400
H9	FLAT-BLANK-h2-position_21	CAGGAGTGTACTTATTCTGAAACATGAAAGGGTTGATATAAG	Flat Staple For Slat Position 21, Side h2	400
H10	FLAT-BLANK-h2-position_22	CCTCAGAACCGCCAGACGATTGGCCTTGATCTTTTGATGATA	Flat Staple For Slat Position 22, Side h2	400
H11	FLAT-BLANK-h2-position_23	TAGCAAGGCCGGCGTTTTCATCGGCATTTTCAGAGCCGCCAC	Flat Staple For Slat Position 23, Side h2	400
H12	FLAT-BLANK-h2-position_24	AGACACCACGGAGGAGGGAAGGTAAATATTCACCATTACCAT	Flat Staple For Slat Position 24, Side h2	400
H13	FLAT-BLANK-h2-position_25	AACAATGAAATAAATAATAACGGAATACCCAAAGAAACGCAA	Flat Staple For Slat Position 25, Side h2	400
H14	FLAT-BLANK-h2-position_26	TATTTATCCCAAGCATTAGACGGGAGAATTATAAGAGCAAGA	Flat Staple For Slat Position 26, Side h2	400
H15	FLAT-BLANK-h2-position_27	TAGCAAGCAAATAATCAAGATTAGTTGCTAAAACAGCCATAT	Flat Staple For Slat Position 27, Side h2	400
H16	FLAT-BLANK-h2-position_28	CTAATGCAGAACTAATCGGCTGTCTTTCCTTACCGCGCCCAA	Flat Staple For Slat Position 28, Side h2	400
H17	FLAT-BLANK-h2-position_29	AAGCCTGTTTAGCGCCAACATGTAATTTAGCAACATGTTCAG	Flat Staple For Slat Position 29, Side h2	400
H18	FLAT-BLANK-h2-position_30	CCTTTTTAACCTAATATATTTTAGTTAATTAATTACTAGAAA	Flat Staple For Slat Position 30, Side h2	400
H19	FLAT-BLANK-h2-position_31	ATTAATTACATTCGTCGCTATTAATTAATTTCTGAGAGACTA	Flat Staple For Slat Position 31, Side h2	400
H20	FLAT-BLANK-h2-position_32	CTTGAAAACATAGATGATGAAACAAAACAAA	Flat Staple For Slat Position 32, Side h2	400
H21
H22
H23
H24
I1
I2
I3
I4
I5	FLAT-BLANK-h5-position_1	CCTGGCCCTCTCCAACGTCAAAGGGCGACTTGACGGGGAAAG	Flat Staple For Slat Position 1, Side h5	400
I6	FLAT-BLANK-h5-position_2	CATAAAGTGGTGAGACGGGCAACAGCTGAGAAAGCGAAAGGA	Flat Staple For Slat Position 2, Side h5	400
I7	FLAT-BLANK-h5-position_3	TCTGTGGTGGCTCACAATTCCACACAACCGGTCACGCTGCGC	Flat Staple For Slat Position 3, Side h5	400
I8	FLAT-BLANK-h5-position_4	ATCCGCCGGGATCCAGCGCAGTGTCACTCGCCGCTACAGGGC	Flat Staple For Slat Position 4, Side h5	400
I9	FLAT-BLANK-h5-position_5	TTTTCGTCTTCAGCGGGGTCATTGCAGGTATAACGTGCTTTC	Flat Staple For Slat Position 5, Side h5	400
I10	FLAT-BLANK-h5-position_6	TTTCTCCGTTGCTGATTGCCGTTCCGGCAGGAGGCCGATTAA	Flat Staple For Slat Position 6, Side h5	400
I11	FLAT-BLANK-h5-position_7	GCTATTACGGTTTACCAGTCCCGGAATTGAATCCTGAGAAGT	Flat Staple For Slat Position 7, Side h5	400
I12	FLAT-BLANK-h5-position_8	GACCGTAATCTGTTGGGAAGGGCGATCGAAAAGAGTCTGTCC	Flat Staple For Slat Position 8, Side h5	400
I13	FLAT-BLANK-h5-position_9	GGAAGATTGCGTCGGATTCTCCGTGGGACTTCTTTGATTAGT	Flat Staple For Slat Position 9, Side h5	400
I14	FLAT-BLANK-h5-position_10	AGACAGTCACCCCGGTTGATAATCAGAACTCAAACTATCGGC	Flat Staple For Slat Position 10, Side h5	400
I15	FLAT-BLANK-h5-position_11	GGCAAGGCATAGGTAAAGATTCAAAAGGCCGCCAGCCATTGC	Flat Staple For Slat Position 11, Side h5	400
I16	FLAT-BLANK-h5-position_12	AATATGCAATAGTAGTAGCATTAACATCACATTTTGACGCTC	Flat Staple For Slat Position 12, Side h5	400
I17	FLAT-BLANK-h5-position_13	AGCGGATTGGCTGAATATAATGCTGTAGGCAGATTCACCAGT	Flat Staple For Slat Position 13, Side h5	400
I18	FLAT-BLANK-h5-position_14	GATAAAAACGGTCTTTACCCTGACTATTTGGCCAACAGAGAT	Flat Staple For Slat Position 14, Side h5	400
I19	FLAT-BLANK-h5-position_15	TAAGAACTGCAACACTATCATAACCCTCATACGTGGCACAGA	Flat Staple For Slat Position 15, Side h5	400
I20	FLAT-BLANK-h5-position_16	ACGGTGTACACTTTAATCATTGTGAATTAATGCGCGAACTGA	Flat Staple For Slat Position 16, Side h5	400
I21
I22
I23
I24
J1
J2
J3
J4
J5	FLAT-BLANK-h5-position_1	CCTGGCCCTCTCCAACGTCAAAGGGCGACTTGACGGGGAAAG	Flat Staple For Slat Position 1, Side h5	400
J6	FLAT-BLANK-h5-position_2	CATAAAGTGGTGAGACGGGCAACAGCTGAGAAAGCGAAAGGA	Flat Staple For Slat Position 2, Side h5	400
J7	FLAT-BLANK-h5-position_3	TCTGTGGTGGCTCACAATTCCACACAACCGGTCACGCTGCGC	Flat Staple For Slat Position 3, Side h5	400
J8	FLAT-BLANK-h5-position_4	ATCCGCCGGGATCCAGCGCAGTGTCACTCGCCGCTACAGGGC	Flat Staple For Slat Position 4, Side h5	400
J9	FLAT-BLANK-h5-position_5	TTTTCGTCTTCAGCGGGGTCATTGCAGGTATAACGTGCTTTC	Flat Staple For Slat Position 5, Side h5	400
J10	FLAT-BLANK-h5-position_6	TTTCTCCGTTGCTGATTGCCGTTCCGGCAGGAGGCCGATTAA	Flat Staple For Slat Position 6, Side h5	400
J11	FLAT-BLANK-h5-position_7	GCTATTACGGTTTACCAGTCCCGGAATTGAATCCTGAGAAGT	Flat Staple For Slat Position 7, Side h5	400
J12	FLAT-BLANK-h5-position_8	GACCGTAATCTGTTGGGAAGGGCGATCGAAAAGAGTCTGTCC	Flat Staple For Slat Position 8, Side h5	400
J13	FLAT-BLANK-h5-position_9	GGAAGATTGCGTCGGATTCTCCGTGGGACTTCTTTGATTAGT	Flat Staple For Slat Position 9, Side h5	400
J14	FLAT-BLANK-h5-position_10	AGACAGTCACCCCGGTTGATAATCAGAACTCAAACTATCGGC	Flat Staple For Slat Position 10, Side h5	400
J15	FLAT-BLANK-h5-position_11	GGCAAGGCATAGGTAAAGATTCAAAAGGCCGCCAGCCATTGC	Flat Staple For Slat Position 11, Side h5	400
J16	FLAT-BLANK-h5-position_12	AATATGCAATAGTAGTAGCATTAACATCACATTTTGACGCTC	Flat Staple For Slat Position 12, Side h5	400
J17	FLAT-BLANK-h5-position_13	AGCGGATTGGCTGAATATAATGCTGTAGGCAGATTCACCAGT	Flat Staple For Slat Position 13, Side h5	400
J18	FLAT-BLANK-h5-position_14	GATAAAAACGGTCTTTACCCTGACTATTTGGCCAACAGAGAT	Flat Staple For Slat Position 14, Side h5	400
J19	FLAT-BLANK-h5-position_15	TAAGAACTGCAACACTATCATAACCCTCATACGTGGCACAGA	Flat Staple For Slat Position 15, Side h5	400
J20	FLAT-BLANK-h5-position_16	ACGGTGTACACTTTAATCATTGTGAATTAATGCGCGAACTGA	Flat Staple For Slat Position 16, Side h5	400
J21
J22
J23
J24
K1
K2
K3
K4
K5	FLAT-BLANK-h5-position_1	CCTGGCCCTCTCCAACGTCAAAGGGCGACTTGACGGGGAAAG	Flat Staple For Slat Position 1, Side h5	400
K6	FLAT-BLANK-h5-position_2	CATAAAGTGGTGAGACGGGCAACAGCTGAGAAAGCGAAAGGA	Flat Staple For Slat Position 2, Side h5	400
K7	FLAT-BLANK-h5-position_3	TCTGTGGTGGCTCACAATTCCACACAACCGGTCACGCTGCGC	Flat Staple For Slat Position 3, Side h5	400
K8	FLAT-BLANK-h5-position_4	ATCCGCCGGGATCCAGCGCAGTGTCACTCGCCGCTACAGGGC	Flat Staple For Slat Position 4, Side h5	400
K9	FLAT-BLANK-h5-position_5	TTTTCGTCTTCAGCGGGGTCATTGCAGGTATAACGTGCTTTC	Flat Staple For Slat Position 5, Side h5	400
K10	FLAT-BLANK-h5-position_6	TTTCTCCGTTGCTGATTGCCGTTCCGGCAGGAGGCCGATTAA	Flat Staple For Slat Position 6, Side h5	400
K11	FLAT-BLANK-h5-position_7	GCTATTACGGTTTACCAGTCCCGGAATTGAATCCTGAGAAGT	Flat Staple For Slat Position 7, Side h5	400
K12	FLAT-BLANK-h5-position_8	GACCGTAATCTGTTGGGAAGGGCGATCGAAAAGAGTCTGTCC	Flat Staple For Slat Position 8, Side h5	400
K13	FLAT-BLANK-h5-position_9	GGAAGATTGCGTCGGATTCTCCGTGGGACTTCTTTGATTAGT	Flat Staple For Slat Position 9, Side h5	400
K14	FLAT-BLANK-h5-position_10	AGACAGTCACCCCGGTTGATAATCAGAACTCAAACTATCGGC	Flat Staple For Slat Position 10, Side h5	400
K15	FLAT-BLANK-h5-position_11	GGCAAGGCATAGGTAAAGATTCAAAAGGCCGCCAGCCATTGC	Flat Staple For Slat Position 11, Side h5	400
K16	FLAT-BLANK-h5-position_12	AATATGCAATAGTAGTAGCATTAACATCACATTTTGACGCTC	Flat Staple For Slat Position 12, Side h5	400
K17	FLAT-BLANK-h5-position_13	AGCGGATTGGCTGAATATAATGCTGTAGGCAGATTCACCAGT	Flat Staple For Slat Position 13, Side h5	400
K18	FLAT-BLANK-h5-position_14	GATAAAAACGGTCTTTACCCTGACTATTTGGCCAACAGAGAT	Flat Staple For Slat Position 14, Side h5	400
K19	FLAT-BLANK-h5-position_15	TAAGAACTGCAACACTATCATAACCCTCATACGTGGCACAGA	Flat Staple For Slat Position 15, Side h5	400
K20	FLAT-BLANK-h5-position_16	ACGGTGTACACTTTAATCATTGTGAATTAATGCGCGAACTGA	Flat Staple For Slat Position 16, Side h5	400
K21
K22
K23
K24
L1
L2
L3
L4
L5	FLAT-BLANK-h5-position_1	CCTGGCCCTCTCCAACGTCAAAGGGCGACTTGACGGGGAAAG	Flat Staple For Slat Position 1, Side h5	400
L6	FLAT-BLANK-h5-position_2	CATAAAGTGGTGAGACGGGCAACAGCTGAGAAAGCGAAAGGA	Flat Staple For Slat Position 2, Side h5	400
L7	FLAT-BLANK-h5-position_3	TCTGTGGTGGCTCACAATTCCACACAACCGGTCACGCTGCGC	Flat Staple For Slat Position 3, Side h5	400
L8	FLAT-BLANK-h5-position_4	ATCCGCCGGGATCCAGCGCAGTGTCACTCGCCGCTACAGGGC	Flat Staple For Slat Position 4, Side h5	400
L9	FLAT-BLANK-h5-position_5	TTTTCGTCTTCAGCGGGGTCATTGCAGGTATAACGTGCTTTC	Flat Staple For Slat Position 5, Side h5	400
L10	FLAT-BLANK-h5-position_6	TTTCTCCGTTGCTGATTGCCGTTCCGGCAGGAGGCCGATTAA	Flat Staple For Slat Position 6, Side h5	400
L11	FLAT-BLANK-h5-position_7	GCTATTACGGTTTACCAGTCCCGGAATTGAATCCTGAGAAGT	Flat Staple For Slat Position 7, Side h5	400
L12	FLAT-BLANK-h5-position_8	GACCGTAATCTGTTGGGAAGGGCGATCGAAAAGAGTCTGTCC	Flat Staple For Slat Position 8, Side h5	400
L13	FLAT-BLANK-h5-position_9	GGAAGATTGCGTCGGATTCTCCGTGGGACTTCTTTGATTAGT	Flat Staple For Slat Position 9, Side h5	400
L14	FLAT-BLANK-h5-position_10	AGACAGTCACCCCGGTTGATAATCAGAACTCAAACTATCGGC	Flat Staple For Slat Position 10, Side h5	400
L15	FLAT-BLANK-h5-position_11	GGCAAGGCATAGGTAAAGATTCAAAAGGCCGCCAGCCATTGC	Flat Staple For Slat Position 11, Side h5	400
L16	FLAT-BLANK-h5-position_12	AATATGCAATAGTAGTAGCATTAACATCACATTTTGACGCTC	Flat Staple For Slat Position 12, Side h5	400
L17	FLAT-BLANK-h5-position_13	AGCGGATTGGCTGAATATAATGCTGTAGGCAGATTCACCAGT	Flat Staple For Slat Position 13, Side h5	400
L18	FLAT-BLANK-h5-position_14	GATAAAAACGGTCTTTACCCTGACTATTTGGCCAACAGAGAT	Flat Staple For Slat Position 14, Side h5	400
L19	FLAT-BLANK-h5-position_15	TAAGAACTGCAACACTATCATAACCCTCATACGTGGCACAGA	Flat Staple For Slat Position 15, Side h5	400
L20	FLAT-BLANK-h5-position_16	ACGGTGTACACTTTAATCATTGTGAATTAATGCGCGAACTGA	Flat Staple For Slat Position 16, Side h5	400
L21
L22
L23
L24
M1
M2
M3
M4
M5	FLAT-BLANK-h5-position_17	ACGAAAGAGCCGAACTGACCAACTTTGACCGAACGAACCACC	Flat Staple For Slat Position 17, Side h5	400
M6	FLAT-BLANK-h5-position_18	CGCCCACGCTACGTAATGCCACTACGAATCAGTATTAACACC	Flat Staple For Slat Position 18, Side h5	400
M7	FLAT-BLANK-h5-position_19	TTTGCTAAAACCGATAGTTGCGCCGACAGCAGCAAATGAAAA	Flat Staple For Slat Position 19, Side h5	400
M8	FLAT-BLANK-h5-position_20	CCACCCTCACAGACGTTAGTAAATGAATAATATCAAACCCTC	Flat Staple For Slat Position 20, Side h5	400
M9	FLAT-BLANK-h5-position_21	ACAGTTAATTCAGGAGGTTTAGTACCGCACAGTTGAAAGGAA	Flat Staple For Slat Position 21, Side h5	400
M10	FLAT-BLANK-h5-position_22	CCGCCGCCAGGGTCAGTGCCTTGAGTAAGGAGCACTAACAAC	Flat Staple For Slat Position 22, Side h5	400
M11	FLAT-BLANK-h5-position_23	GAATCAAGTCCCTCAGAGCCGCCACCAGACATTTGAGGATTT	Flat Staple For Slat Position 23, Side h5	400
M12	FLAT-BLANK-h5-position_24	CCAAAGACACCATCGATAGCAGCACCGTACAACTCGTATTAA	Flat Staple For Slat Position 24, Side h5	400
M13	FLAT-BLANK-h5-position_25	GAACAAAGTCAATCAATAGAAAATTCATAAAGTTTGAGTAAC	Flat Staple For Slat Position 25, Side h5	400
M14	FLAT-BLANK-h5-position_26	CTTTACAGAGAAGCCCTTTTTAAGAAAACCAGAAGGAGCGGA	Flat Staple For Slat Position 26, Side h5	400
M15	FLAT-BLANK-h5-position_27	AACCTCCCGTTTTTGTTTAACGTCAAAAGATGGCAATTCATC	Flat Staple For Slat Position 27, Side h5	400
M16	FLAT-BLANK-h5-position_28	CATCCTAATTCCGGTATTCTAAGAACGCTTCTGAATAATGGA	Flat Staple For Slat Position 28, Side h5	400
M17	FLAT-BLANK-h5-position_29	GTAGGGCTTATAGATAAGTCCTGAACAATTTGCACGTAAAAC	Flat Staple For Slat Position 29, Side h5	400
M18	FLAT-BLANK-h5-position_30	ATCGCAAGAAAATTCTTACCAGTATAAAGGTTTAACGTCAGA	Flat Staple For Slat Position 30, Side h5	400
M19	FLAT-BLANK-h5-position_31	ATATATGTGATATAACTATATGTAAATGTCGGGAGAAACAAT	Flat Staple For Slat Position 31, Side h5	400
M20	FLAT-BLANK-h5-position_32	TCTGTAAATTAACAATTTCATTTTTTTAATGGAAACAAGTTACAAAATC	Flat Staple For Slat Position 32, Side h5	400
M21
M22
M23
M24
N1
N2
N3
N4
N5	FLAT-BLANK-h5-position_17	ACGAAAGAGCCGAACTGACCAACTTTGACCGAACGAACCACC	Flat Staple For Slat Position 17, Side h5	400
N6	FLAT-BLANK-h5-position_18	CGCCCACGCTACGTAATGCCACTACGAATCAGTATTAACACC	Flat Staple For Slat Position 18, Side h5	400
N7	FLAT-BLANK-h5-position_19	TTTGCTAAAACCGATAGTTGCGCCGACAGCAGCAAATGAAAA	Flat Staple For Slat Position 19, Side h5	400
N8	FLAT-BLANK-h5-position_20	CCACCCTCACAGACGTTAGTAAATGAATAATATCAAACCCTC	Flat Staple For Slat Position 20, Side h5	400
N9	FLAT-BLANK-h5-position_21	ACAGTTAATTCAGGAGGTTTAGTACCGCACAGTTGAAAGGAA	Flat Staple For Slat Position 21, Side h5	400
N10	FLAT-BLANK-h5-position_22	CCGCCGCCAGGGTCAGTGCCTTGAGTAAGGAGCACTAACAAC	Flat Staple For Slat Position 22, Side h5	400
N11	FLAT-BLANK-h5-position_23	GAATCAAGTCCCTCAGAGCCGCCACCAGACATTTGAGGATTT	Flat Staple For Slat Position 23, Side h5	400
N12	FLAT-BLANK-h5-position_24	CCAAAGACACCATCGATAGCAGCACCGTACAACTCGTATTAA	Flat Staple For Slat Position 24, Side h5	400
N13	FLAT-BLANK-h5-position_25	GAACAAAGTCAATCAATAGAAAATTCATAAAGTTTGAGTAAC	Flat Staple For Slat Position 25, Side h5	400
N14	FLAT-BLANK-h5-position_26	CTTTACAGAGAAGCCCTTTTTAAGAAAACCAGAAGGAGCGGA	Flat Staple For Slat Position 26, Side h5	400
N15	FLAT-BLANK-h5-position_27	AACCTCCCGTTTTTGTTTAACGTCAAAAGATGGCAATTCATC	Flat Staple For Slat Position 27, Side h5	400
N16	FLAT-BLANK-h5-position_28	CATCCTAATTCCGGTATTCTAAGAACGCTTCTGAATAATGGA	Flat Staple For Slat Position 28, Side h5	400
N17	FLAT-BLANK-h5-position_29	GTAGGGCTTATAGATAAGTCCTGAACAATTTGCACGTAAAAC	Flat Staple For Slat Position 29, Side h5	400
N18	FLAT-BLANK-h5-position_30	ATCGCAAGAAAATTCTTACCAGTATAAAGGTTTAACGTCAGA	Flat Staple For Slat Position 30, Side h5	400
N19	FLAT-BLANK-h5-position_31	ATATATGTGATATAACTATATGTAAATGTCGGGAGAAACAAT	Flat Staple For Slat Position 31, Side h5	400
N20	FLAT-BLANK-h5-position_32	TCTGTAAATTAACAATTTCATTTTTTTAATGGAAACAAGTTACAAAATC	Flat Staple For Slat Position 32, Side h5	400
N21
N22
N23
N24
O1
O2
O3
O4
O5	FLAT-BLANK-h5-position_17	ACGAAAGAGCCGAACTGACCAACTTTGACCGAACGAACCACC	Flat Staple For Slat Position 17, Side h5	400
O6	FLAT-BLANK-h5-position_18	CGCCCACGCTACGTAATGCCACTACGAATCAGTATTAACACC	Flat Staple For Slat Position 18, Side h5	400
O7	FLAT-BLANK-h5-position_19	TTTGCTAAAACCGATAGTTGCGCCGACAGCAGCAAATGAAAA	Flat Staple For Slat Position 19, Side h5	400
O8	FLAT-BLANK-h5-position_20	CCACCCTCACAGACGTTAGTAAATGAATAATATCAAACCCTC	Flat Staple For Slat Position 20, Side h5	400
O9	FLAT-BLANK-h5-position_21	ACAGTTAATTCAGGAGGTTTAGTACCGCACAGTTGAAAGGAA	Flat Staple For Slat Position 21, Side h5	400
O10	FLAT-BLANK-h5-position_22	CCGCCGCCAGGGTCAGTGCCTTGAGTAAGGAGCACTAACAAC	Flat Staple For Slat Position 22, Side h5	400
O11	FLAT-BLANK-h5-position_23	GAATCAAGTCCCTCAGAGCCGCCACCAGACATTTGAGGATTT	Flat Staple For Slat Position 23, Side h5	400
O12	FLAT-BLANK-h5-position_24	CCAAAGACACCATCGATAGCAGCACCGTACAACTCGTATTAA	Flat Staple For Slat Position 24, Side h5	400
O13	FLAT-BLANK-h5-position_25	GAACAAAGTCAATCAATAGAAAATTCATAAAGTTTGAGTAAC	Flat Staple For Slat Position 25, Side h5	400
O14	FLAT-BLANK-h5-position_26	CTTTACAGAGAAGCCCTTTTTAAGAAAACCAGAAGGAGCGGA	Flat Staple For Slat Position 26, Side h5	400
O15	FLAT-BLANK-h5-position_27	AACCTCCCGTTTTTGTTTAACGTCAAAAGATGGCAATTCATC	Flat Staple For Slat Position 27, Side h5	400
O16	FLAT-BLANK-h5-position_28	CATCCTAATTCCGGTATTCTAAGAACGCTTCTGAATAATGGA	Flat Staple For Slat Position 28, Side h5	400
O17	FLAT-BLANK-h5-position_29	GTAGGGCTTATAGATAAGTCCTGAACAATTTGCACGTAAAAC	Flat Staple For Slat Position 29, Side h5	400
O18	FLAT-BLANK-h5-position_30	ATCGCAAGAAAATTCTTACCAGTATAAAGGTTTAACGTCAGA	Flat Staple For Slat Position 30, Side h5	400
O19	FLAT-BLANK-h5-position_31	ATATATGTGATATAACTATATGTAAATGTCGGGAGAAACAAT	Flat Staple For Slat Position 31, Side h5	400
O20	FLAT-BLANK-h5-position_32	TCTGTAAATTAACAATTTCATTTTTTTAATGGAAACAAGTTACAAAATC	Flat Staple For Slat Position 32, Side h5	400
O21
O22
O23
O24
P1
P2
P3
P4
P5	FLAT-BLANK-h5-position_17	ACGAAAGAGCCGAACTGACCAACTTTGACCGAACGAACCACC	Flat Staple For Slat Position 17, Side h5	400
P6	FLAT-BLANK-h5-position_18	CGCCCACGCTACGTAATGCCACTACGAATCAGTATTAACACC	Flat Staple For Slat Position 18, Side h5	400
P7	FLAT-BLANK-h5-position_19	TTTGCTAAAACCGATAGTTGCGCCGACAGCAGCAAATGAAAA	Flat Staple For Slat Position 19, Side h5	400
P8	FLAT-BLANK-h5-position_20	CCACCCTCACAGACGTTAGTAAATGAATAATATCAAACCCTC	Flat Staple For Slat Position 20, Side h5	400
P9	FLAT-BLANK-h5-position_21	ACAGTTAATTCAGGAGGTTTAGTACCGCACAGTTGAAAGGAA	Flat Staple For Slat Position 21, Side h5	400
P10	FLAT-BLANK-h5-position_22	CCGCCGCCAGGGTCAGTGCCTTGAGTAAGGAGCACTAACAAC	Flat Staple For Slat Position 22, Side h5	400
P11	FLAT-BLANK-h5-position_23	GAATCAAGTCCCTCAGAGCCGCCACCAGACATTTGAGGATTT	Flat Staple For Slat Position 23, Side h5	400
P12	FLAT-BLANK-h5-position_24	CCAAAGACACCATCGATAGCAGCACCGTACAACTCGTATTAA	Flat Staple For Slat Position 24, Side h5	400
P13	FLAT-BLANK-h5-position_25	GAACAAAGTCAATCAATAGAAAATTCATAAAGTTTGAGTAAC	Flat Staple For Slat Position 25, Side h5	400
P14	FLAT-BLANK-h5-position_26	CTTTACAGAGAAGCCCTTTTTAAGAAAACCAGAAGGAGCGGA	Flat Staple For Slat Position 26, Side h5	400
P15	FLAT-BLANK-h5-position_27	AACCTCCCGTTTTTGTTTAACGTCAAAAGATGGCAATTCATC	Flat Staple For Slat Position 27, Side h5	400
P16	FLAT-BLANK-h5-position_28	CATCCTAATTCCGGTATTCTAAGAACGCTTCTGAATAATGGA	Flat Staple For Slat Position 28, Side h5	400
P17	FLAT-BLANK-h5-position_29	GTAGGGCTTATAGATAAGTCCTGAACAATTTGCACGTAAAAC	Flat Staple For Slat Position 29, Side h5	400
P18	FLAT-BLANK-h5-position_30	ATCGCAAGAAAATTCTTACCAGTATAAAGGTTTAACGTCAGA	Flat Staple For Slat Position 30, Side h5	400
P19	FLAT-BLANK-h5-position_31	ATATATGTGATATAACTATATGTAAATGTCGGGAGAAACAAT	Flat Staple For Slat Position 31, Side h5	400
P20	FLAT-BLANK-h5-position_32	TCTGTAAATTAACAATTTCATTTTTTTAATGGAAACAAGTTACAAAATC	Flat Staple For Slat Position 32, Side h5	400
P21
P22
P23
P24

### Sheet: 2D Layout
sw_src009_control_max	1	2	3	4	5	6	7	8	9	10	11	12	13	14	15	16	17	18	19	20	21	22	23	24
A					FLAT-BLANK-h2-position_1	FLAT-BLANK-h2-position_2	FLAT-BLANK-h2-position_3	FLAT-BLANK-h2-position_4	FLAT-BLANK-h2-position_5	FLAT-BLANK-h2-position_6	FLAT-BLANK-h2-position_7	FLAT-BLANK-h2-position_8	FLAT-BLANK-h2-position_9	FLAT-BLANK-h2-position_10	FLAT-BLANK-h2-position_11	FLAT-BLANK-h2-position_12	FLAT-BLANK-h2-position_13	FLAT-BLANK-h2-position_14	FLAT-BLANK-h2-position_15	FLAT-BLANK-h2-position_16
B					FLAT-BLANK-h2-position_1	FLAT-BLANK-h2-position_2	FLAT-BLANK-h2-position_3	FLAT-BLANK-h2-position_4	FLAT-BLANK-h2-position_5	FLAT-BLANK-h2-position_6	FLAT-BLANK-h2-position_7	FLAT-BLANK-h2-position_8	FLAT-BLANK-h2-position_9	FLAT-BLANK-h2-position_10	FLAT-BLANK-h2-position_11	FLAT-BLANK-h2-position_12	FLAT-BLANK-h2-position_13	FLAT-BLANK-h2-position_14	FLAT-BLANK-h2-position_15	FLAT-BLANK-h2-position_16
C					FLAT-BLANK-h2-position_1	FLAT-BLANK-h2-position_2	FLAT-BLANK-h2-position_3	FLAT-BLANK-h2-position_4	FLAT-BLANK-h2-position_5	FLAT-BLANK-h2-position_6	FLAT-BLANK-h2-position_7	FLAT-BLANK-h2-position_8	FLAT-BLANK-h2-position_9	FLAT-BLANK-h2-position_10	FLAT-BLANK-h2-position_11	FLAT-BLANK-h2-position_12	FLAT-BLANK-h2-position_13	FLAT-BLANK-h2-position_14	FLAT-BLANK-h2-position_15	FLAT-BLANK-h2-position_16
D					FLAT-BLANK-h2-position_1	FLAT-BLANK-h2-position_2	FLAT-BLANK-h2-position_3	FLAT-BLANK-h2-position_4	FLAT-BLANK-h2-position_5	FLAT-BLANK-h2-position_6	FLAT-BLANK-h2-position_7	FLAT-BLANK-h2-position_8	FLAT-BLANK-h2-position_9	FLAT-BLANK-h2-position_10	FLAT-BLANK-h2-position_11	FLAT-BLANK-h2-position_12	FLAT-BLANK-h2-position_13	FLAT-BLANK-h2-position_14	FLAT-BLANK-h2-position_15	FLAT-BLANK-h2-position_16
E					FLAT-BLANK-h2-position_17	FLAT-BLANK-h2-position_18	FLAT-BLANK-h2-position_19	FLAT-BLANK-h2-position_20	FLAT-BLANK-h2-position_21	FLAT-BLANK-h2-position_22	FLAT-BLANK-h2-position_23	FLAT-BLANK-h2-position_24	FLAT-BLANK-h2-position_25	FLAT-BLANK-h2-position_26	FLAT-BLANK-h2-position_27	FLAT-BLANK-h2-position_28	FLAT-BLANK-h2-position_29	FLAT-BLANK-h2-position_30	FLAT-BLANK-h2-position_31	FLAT-BLANK-h2-position_32
F					FLAT-BLANK-h2-position_17	FLAT-BLANK-h2-position_18	FLAT-BLANK-h2-position_19	FLAT-BLANK-h2-position_20	FLAT-BLANK-h2-position_21	FLAT-BLANK-h2-position_22	FLAT-BLANK-h2-position_23	FLAT-BLANK-h2-position_24	FLAT-BLANK-h2-position_25	FLAT-BLANK-h2-position_26	FLAT-BLANK-h2-position_27	FLAT-BLANK-h2-position_28	FLAT-BLANK-h2-position_29	FLAT-BLANK-h2-position_30	FLAT-BLANK-h2-position_31	FLAT-BLANK-h2-position_32
G					FLAT-BLANK-h2-position_17	FLAT-BLANK-h2-position_18	FLAT-BLANK-h2-position_19	FLAT-BLANK-h2-position_20	FLAT-BLANK-h2-position_21	FLAT-BLANK-h2-position_22	FLAT-BLANK-h2-position_23	FLAT-BLANK-h2-position_24	FLAT-BLANK-h2-position_25	FLAT-BLANK-h2-position_26	FLAT-BLANK-h2-position_27	FLAT-BLANK-h2-position_28	FLAT-BLANK-h2-position_29	FLAT-BLANK-h2-position_30	FLAT-BLANK-h2-position_31	FLAT-BLANK-h2-position_32
H					FLAT-BLANK-h2-position_17	FLAT-BLANK-h2-position_18	FLAT-BLANK-h2-position_19	FLAT-BLANK-h2-position_20	FLAT-BLANK-h2-position_21	FLAT-BLANK-h2-position_22	FLAT-BLANK-h2-position_23	FLAT-BLANK-h2-position_24	FLAT-BLANK-h2-position_25	FLAT-BLANK-h2-position_26	FLAT-BLANK-h2-position_27	FLAT-BLANK-h2-position_28	FLAT-BLANK-h2-position_29	FLAT-BLANK-h2-position_30	FLAT-BLANK-h2-position_31	FLAT-BLANK-h2-position_32
I					FLAT-BLANK-h5-position_1	FLAT-BLANK-h5-position_2	FLAT-BLANK-h5-position_3	FLAT-BLANK-h5-position_4	FLAT-BLANK-h5-position_5	FLAT-BLANK-h5-position_6	FLAT-BLANK-h5-position_7	FLAT-BLANK-h5-position_8	FLAT-BLANK-h5-position_9	FLAT-BLANK-h5-position_10	FLAT-BLANK-h5-position_11	FLAT-BLANK-h5-position_12	FLAT-BLANK-h5-position_13	FLAT-BLANK-h5-position_14	FLAT-BLANK-h5-position_15	FLAT-BLANK-h5-position_16
J					FLAT-BLANK-h5-position_1	FLAT-BLANK-h5-position_2	FLAT-BLANK-h5-position_3	FLAT-BLANK-h5-position_4	FLAT-BLANK-h5-position_5	FLAT-BLANK-h5-position_6	FLAT-BLANK-h5-position_7	FLAT-BLANK-h5-position_8	FLAT-BLANK-h5-position_9	FLAT-BLANK-h5-position_10	FLAT-BLANK-h5-position_11	FLAT-BLANK-h5-position_12	FLAT-BLANK-h5-position_13	FLAT-BLANK-h5-position_14	FLAT-BLANK-h5-position_15	FLAT-BLANK-h5-position_16
K					FLAT-BLANK-h5-position_1	FLAT-BLANK-h5-position_2	FLAT-BLANK-h5-position_3	FLAT-BLANK-h5-position_4	FLAT-BLANK-h5-position_5	FLAT-BLANK-h5-position_6	FLAT-BLANK-h5-position_7	FLAT-BLANK-h5-position_8	FLAT-BLANK-h5-position_9	FLAT-BLANK-h5-position_10	FLAT-BLANK-h5-position_11	FLAT-BLANK-h5-position_12	FLAT-BLANK-h5-position_13	FLAT-BLANK-h5-position_14	FLAT-BLANK-h5-position_15	FLAT-BLANK-h5-position_16
L					FLAT-BLANK-h5-position_1	FLAT-BLANK-h5-position_2	FLAT-BLANK-h5-position_3	FLAT-BLANK-h5-position_4	FLAT-BLANK-h5-position_5	FLAT-BLANK-h5-position_6	FLAT-BLANK-h5-position_7	FLAT-BLANK-h5-position_8	FLAT-BLANK-h5-position_9	FLAT-BLANK-h5-position_10	FLAT-BLANK-h5-position_11	FLAT-BLANK-h5-position_12	FLAT-BLANK-h5-position_13	FLAT-BLANK-h5-position_14	FLAT-BLANK-h5-position_15	FLAT-BLANK-h5-position_16
M					FLAT-BLANK-h5-position_17	FLAT-BLANK-h5-position_18	FLAT-BLANK-h5-position_19	FLAT-BLANK-h5-position_20	FLAT-BLANK-h5-position_21	FLAT-BLANK-h5-position_22	FLAT-BLANK-h5-position_23	FLAT-BLANK-h5-position_24	FLAT-BLANK-h5-position_25	FLAT-BLANK-h5-position_26	FLAT-BLANK-h5-position_27	FLAT-BLANK-h5-position_28	FLAT-BLANK-h5-position_29	FLAT-BLANK-h5-position_30	FLAT-BLANK-h5-position_31	FLAT-BLANK-h5-position_32
N					FLAT-BLANK-h5-position_17	FLAT-BLANK-h5-position_18	FLAT-BLANK-h5-position_19	FLAT-BLANK-h5-position_20	FLAT-BLANK-h5-position_21	FLAT-BLANK-h5-position_22	FLAT-BLANK-h5-position_23	FLAT-BLANK-h5-position_24	FLAT-BLANK-h5-position_25	FLAT-BLANK-h5-position_26	FLAT-BLANK-h5-position_27	FLAT-BLANK-h5-position_28	FLAT-BLANK-h5-position_29	FLAT-BLANK-h5-position_30	FLAT-BLANK-h5-position_31	FLAT-BLANK-h5-position_32
O					FLAT-BLANK-h5-position_17	FLAT-BLANK-h5-position_18	FLAT-BLANK-h5-position_19	FLAT-BLANK-h5-position_20	FLAT-BLANK-h5-position_21	FLAT-BLANK-h5-position_22	FLAT-BLANK-h5-position_23	FLAT-BLANK-h5-position_24	FLAT-BLANK-h5-position_25	FLAT-BLANK-h5-position_26	FLAT-BLANK-h5-position_27	FLAT-BLANK-h5-position_28	FLAT-BLANK-h5-position_29	FLAT-BLANK-h5-position_30	FLAT-BLANK-h5-position_31	FLAT-BLANK-h5-position_32
P					FLAT-BLANK-h5-position_17	FLAT-BLANK-h5-position_18	FLAT-BLANK-h5-position_19	FLAT-BLANK-h5-position_20	FLAT-BLANK-h5-position_21	FLAT-BLANK-h5-position_22	FLAT-BLANK-h5-position_23	FLAT-BLANK-h5-position_24	FLAT-BLANK-h5-position_25	FLAT-BLANK-h5-position_26	FLAT-BLANK-h5-position_27	FLAT-BLANK-h5-position_28	FLAT-BLANK-h5-position_29	FLAT-BLANK-h5-position_30	FLAT-BLANK-h5-position_31	FLAT-BLANK-h5-position_32

### Sheet: 2D Label
sw_src009_control_max	1	2	3	4	5	6	7	8	9	10	11	12	13	14	15	16	17	18	19	20	21	22	23	24
A					F	F	F	F	F	F	F	F	F	F	F	F	F	F	F	F
B					F	F	F	F	F	F	F	F	F	F	F	F	F	F	F	F
C					F	F	F	F	F	F	F	F	F	F	F	F	F	F	F	F
D					F	F	F	F	F	F	F	F	F	F	F	F	F	F	F	F
E					F	F	F	F	F	F	F	F	F	F	F	F	F	F	F	F
F					F	F	F	F	F	F	F	F	F	F	F	F	F	F	F	F
G					F	F	F	F	F	F	F	F	F	F	F	F	F	F	F	F
H					F	F	F	F	F	F	F	F	F	F	F	F	F	F	F	F
I					F	F	F	F	F	F	F	F	F	F	F	F	F	F	F	F
J					F	F	F	F	F	F	F	F	F	F	F	F	F	F	F	F
K					F	F	F	F	F	F	F	F	F	F	F	F	F	F	F	F
L					F	F	F	F	F	F	F	F	F	F	F	F	F	F	F	F
M					F	F	F	F	F	F	F	F	F	F	F	F	F	F	F	F
N					F	F	F	F	F	F	F	F	F	F	F	F	F	F	F	F
O					F	F	F	F	F	F	F	F	F	F	F	F	F	F	F	F
P					F	F	F	F	F	F	F	F	F	F	F	F	F	F	F	F
