## Supplementary material for "A computational framework for designing micron-scale crisscross DNA megastructures": H2_seed_handles.xlsx

### Sheet: All Data
well	name	sequence	description	concentration
A1	SEED-1_1-h2-position_1	GGGCGCCAGGGTGCTGGTTTGCCCCAGCAGGTTCCAGTTTGGttTTCATTAAAG	Seed Handle For Slat Position 1, Side h2, 8064 Seed ID 1_1	200
A2	SEED-2_1-h2-position_2	TAGCTGTTTCCTAGCTAACTCACATTAATTGGTTTGCGTATTttAAGACACCAC	Seed Handle For Slat Position 2, Side h2, 8064 Seed ID 2_1	200
A3	SEED-3_1-h2-position_3	CAGCGGTGCCGGTTTCACGGTCATACCGGGTAATCATGGTCAttTGCTTCTGTA	Seed Handle For Slat Position 3, Side h2, 8064 Seed ID 3_1	200
A4	SEED-4_1-h2-position_4	AACCAGCTTACGACTGTTGCCCTGCGGCTGGTTACCTGCAGCttCCTGAGCAAA	Seed Handle For Slat Position 4, Side h2, 8064 Seed ID 4_1	200
A5	SEED-5_1-h2-position_5	CTTTAGTGATGACACATCCTCATAACGGAAGCCATCCCACGCttAGCACTAAAT	Seed Handle For Slat Position 5, Side h2, 8064 Seed ID 5_1	200
A6
A7	SEED-1_1-h2-position_14	CCAAAAGGAATTAGAAGTTTTGCCAGAGGGAAACAGTTCAGAttTTCATTAAAG	Seed Handle For Slat Position 14, Side h2, 8064 Seed ID 1_1	200
A8	SEED-2_1-h2-position_15	TAAATTGGGCTTGGAAGAAAAATCTACGTTAGATACATAACGttAAGACACCAC	Seed Handle For Slat Position 15, Side h2, 8064 Seed ID 2_1	200
A9	SEED-3_1-h2-position_16	CGAGGCGCAGACCTTCATCAAGAGTAATCTCAGAACGAGTAGttTGCTTCTGTA	Seed Handle For Slat Position 16, Side h2, 8064 Seed ID 3_1	200
A10	SEED-4_1-h2-position_17	ATGAGGAAGTTTTCTTTGACCCCCAGCGATACTTAGCCGGAAttCCTGAGCAAA	Seed Handle For Slat Position 17, Side h2, 8064 Seed ID 4_1	200
A11	SEED-5_1-h2-position_18	TTCGAGGTGAATGCTTGCAGGGAGTTAAAGAAAGACTTTTTCttAGCACTAAAT	Seed Handle For Slat Position 18, Side h2, 8064 Seed ID 5_1	200
A12
A13
A14
A15
A16
A17
A18
A19
A20
A21
A22
A23
A24
B1	SEED-1_2-h2-position_1	GGGCGCCAGGGTGCTGGTTTGCCCCAGCAGGTTCCAGTTTGGttTGGGAATTAG	Seed Handle For Slat Position 1, Side h2, 8064 Seed ID 1_2	200
B2	SEED-2_2-h2-position_2	TAGCTGTTTCCTAGCTAACTCACATTAATTGGTTTGCGTATTttGAAAATACAT	Seed Handle For Slat Position 2, Side h2, 8064 Seed ID 2_2	200
B3	SEED-3_2-h2-position_3	CAGCGGTGCCGGTTTCACGGTCATACCGGGTAATCATGGTCAttTCCTTGAAAA	Seed Handle For Slat Position 3, Side h2, 8064 Seed ID 3_2	200
B4	SEED-4_2-h2-position_4	AACCAGCTTACGACTGTTGCCCTGCGGCTGGTTACCTGCAGCttAAGTTACAAA	Seed Handle For Slat Position 4, Side h2, 8064 Seed ID 4_2	200
B5	SEED-5_2-h2-position_5	CTTTAGTGATGACACATCCTCATAACGGAAGCCATCCCACGCttTTGACGGGGA	Seed Handle For Slat Position 5, Side h2, 8064 Seed ID 5_2	200
B6
B7	SEED-1_2-h2-position_14	CCAAAAGGAATTAGAAGTTTTGCCAGAGGGAAACAGTTCAGAttTGGGAATTAG	Seed Handle For Slat Position 14, Side h2, 8064 Seed ID 1_2	200
B8	SEED-2_2-h2-position_15	TAAATTGGGCTTGGAAGAAAAATCTACGTTAGATACATAACGttGAAAATACAT	Seed Handle For Slat Position 15, Side h2, 8064 Seed ID 2_2	200
B9	SEED-3_2-h2-position_16	CGAGGCGCAGACCTTCATCAAGAGTAATCTCAGAACGAGTAGttTCCTTGAAAA	Seed Handle For Slat Position 16, Side h2, 8064 Seed ID 3_2	200
B10	SEED-4_2-h2-position_17	ATGAGGAAGTTTTCTTTGACCCCCAGCGATACTTAGCCGGAAttAAGTTACAAA	Seed Handle For Slat Position 17, Side h2, 8064 Seed ID 4_2	200
B11	SEED-5_2-h2-position_18	TTCGAGGTGAATGCTTGCAGGGAGTTAAAGAAAGACTTTTTCttTTGACGGGGA	Seed Handle For Slat Position 18, Side h2, 8064 Seed ID 5_2	200
B12
B13
B14
B15
B16
B17
B18
B19
B20
B21
B22
B23
B24
C1	SEED-1_3-h2-position_1	GGGCGCCAGGGTGCTGGTTTGCCCCAGCAGGTTCCAGTTTGGttTTAGCAAGGC	Seed Handle For Slat Position 1, Side h2, 8064 Seed ID 1_3	200
C2	SEED-2_3-h2-position_2	TAGCTGTTTCCTAGCTAACTCACATTAATTGGTTTGCGTATTttCATGATTAAG	Seed Handle For Slat Position 2, Side h2, 8064 Seed ID 2_3	200
C3	SEED-3_3-h2-position_3	CAGCGGTGCCGGTTTCACGGTCATACCGGGTAATCATGGTCAttGAGTCAATAG	Seed Handle For Slat Position 3, Side h2, 8064 Seed ID 3_3	200
C4	SEED-4_3-h2-position_4	AACCAGCTTACGACTGTTGCCCTGCGGCTGGTTACCTGCAGCttCGGGAGAAAC	Seed Handle For Slat Position 4, Side h2, 8064 Seed ID 4_3	200
C5	SEED-5_3-h2-position_5	CTTTAGTGATGACACATCCTCATAACGGAAGCCATCCCACGCttGAAAGCGAAA	Seed Handle For Slat Position 5, Side h2, 8064 Seed ID 5_3	200
C6
C7	SEED-1_3-h2-position_14	CCAAAAGGAATTAGAAGTTTTGCCAGAGGGAAACAGTTCAGAttTTAGCAAGGC	Seed Handle For Slat Position 14, Side h2, 8064 Seed ID 1_3	200
C8	SEED-2_3-h2-position_15	TAAATTGGGCTTGGAAGAAAAATCTACGTTAGATACATAACGttCATGATTAAG	Seed Handle For Slat Position 15, Side h2, 8064 Seed ID 2_3	200
C9	SEED-3_3-h2-position_16	CGAGGCGCAGACCTTCATCAAGAGTAATCTCAGAACGAGTAGttGAGTCAATAG	Seed Handle For Slat Position 16, Side h2, 8064 Seed ID 3_3	200
C10	SEED-4_3-h2-position_17	ATGAGGAAGTTTTCTTTGACCCCCAGCGATACTTAGCCGGAAttCGGGAGAAAC	Seed Handle For Slat Position 17, Side h2, 8064 Seed ID 4_3	200
C11	SEED-5_3-h2-position_18	TTCGAGGTGAATGCTTGCAGGGAGTTAAAGAAAGACTTTTTCttGAAAGCGAAA	Seed Handle For Slat Position 18, Side h2, 8064 Seed ID 5_3	200
C12
C13
C14
C15
C16
C17
C18
C19
C20
C21
C22
C23
C24
D1	SEED-1_4-h2-position_1	GGGCGCCAGGGTGCTGGTTTGCCCCAGCAGGTTCCAGTTTGGttGCACCGTAAT	Seed Handle For Slat Position 1, Side h2, 8064 Seed ID 1_4	200
D2	SEED-2_4-h2-position_2	TAGCTGTTTCCTAGCTAACTCACATTAATTGGTTTGCGTATTttACCGAGGAAA	Seed Handle For Slat Position 2, Side h2, 8064 Seed ID 2_4	200
D3	SEED-3_4-h2-position_3	CAGCGGTGCCGGTTTCACGGTCATACCGGGTAATCATGGTCAttACCTTTTTAA	Seed Handle For Slat Position 3, Side h2, 8064 Seed ID 3_4	200
D4	SEED-4_4-h2-position_4	AACCAGCTTACGACTGTTGCCCTGCGGCTGGTTACCTGCAGCttGTTTAACGTC	Seed Handle For Slat Position 4, Side h2, 8064 Seed ID 4_4	200
D5	SEED-5_4-h2-position_5	CTTTAGTGATGACACATCCTCATAACGGAAGCCATCCCACGCttGGTCACGCTG	Seed Handle For Slat Position 5, Side h2, 8064 Seed ID 5_4	200
D6
D7	SEED-1_4-h2-position_14	CCAAAAGGAATTAGAAGTTTTGCCAGAGGGAAACAGTTCAGAttGCACCGTAAT	Seed Handle For Slat Position 14, Side h2, 8064 Seed ID 1_4	200
D8	SEED-2_4-h2-position_15	TAAATTGGGCTTGGAAGAAAAATCTACGTTAGATACATAACGttACCGAGGAAA	Seed Handle For Slat Position 15, Side h2, 8064 Seed ID 2_4	200
D9	SEED-3_4-h2-position_16	CGAGGCGCAGACCTTCATCAAGAGTAATCTCAGAACGAGTAGttACCTTTTTAA	Seed Handle For Slat Position 16, Side h2, 8064 Seed ID 3_4	200
D10	SEED-4_4-h2-position_17	ATGAGGAAGTTTTCTTTGACCCCCAGCGATACTTAGCCGGAAttGTTTAACGTC	Seed Handle For Slat Position 17, Side h2, 8064 Seed ID 4_4	200
D11	SEED-5_4-h2-position_18	TTCGAGGTGAATGCTTGCAGGGAGTTAAAGAAAGACTTTTTCttGGTCACGCTG	Seed Handle For Slat Position 18, Side h2, 8064 Seed ID 5_4	200
D12
D13
D14
D15
D16
D17
D18
D19
D20
D21
D22
D23
D24
E1	SEED-1_5-h2-position_1	GGGCGCCAGGGTGCTGGTTTGCCCCAGCAGGTTCCAGTTTGGttTCAGACTGTA	Seed Handle For Slat Position 1, Side h2, 8064 Seed ID 1_5	200
E2	SEED-2_5-h2-position_2	TAGCTGTTTCCTAGCTAACTCACATTAATTGGTTTGCGTATTttAAGAAAAGTA	Seed Handle For Slat Position 2, Side h2, 8064 Seed ID 2_5	200
E3	SEED-3_5-h2-position_3	CAGCGGTGCCGGTTTCACGGTCATACCGGGTAATCATGGTCAttGTAAATGCTG	Seed Handle For Slat Position 3, Side h2, 8064 Seed ID 3_5	200
E4	SEED-4_5-h2-position_4	AACCAGCTTACGACTGTTGCCCTGCGGCTGGTTACCTGCAGCttTTGCACGTAA	Seed Handle For Slat Position 4, Side h2, 8064 Seed ID 4_5	200
E5	SEED-5_5-h2-position_5	CTTTAGTGATGACACATCCTCATAACGGAAGCCATCCCACGCttGCCGCTACAG	Seed Handle For Slat Position 5, Side h2, 8064 Seed ID 5_5	200
E6
E7	SEED-1_5-h2-position_14	CCAAAAGGAATTAGAAGTTTTGCCAGAGGGAAACAGTTCAGAttTCAGACTGTA	Seed Handle For Slat Position 14, Side h2, 8064 Seed ID 1_5	200
E8	SEED-2_5-h2-position_15	TAAATTGGGCTTGGAAGAAAAATCTACGTTAGATACATAACGttAAGAAAAGTA	Seed Handle For Slat Position 15, Side h2, 8064 Seed ID 2_5	200
E9	SEED-3_5-h2-position_16	CGAGGCGCAGACCTTCATCAAGAGTAATCTCAGAACGAGTAGttGTAAATGCTG	Seed Handle For Slat Position 16, Side h2, 8064 Seed ID 3_5	200
E10	SEED-4_5-h2-position_17	ATGAGGAAGTTTTCTTTGACCCCCAGCGATACTTAGCCGGAAttTTGCACGTAA	Seed Handle For Slat Position 17, Side h2, 8064 Seed ID 4_5	200
E11	SEED-5_5-h2-position_18	TTCGAGGTGAATGCTTGCAGGGAGTTAAAGAAAGACTTTTTCttGCCGCTACAG	Seed Handle For Slat Position 18, Side h2, 8064 Seed ID 5_5	200
E12
E13
E14
E15
E16
E17
E18
E19
E20
E21
E22
E23
E24
F1	SEED-1_6-h2-position_1	GGGCGCCAGGGTGCTGGTTTGCCCCAGCAGGTTCCAGTTTGGttCCCTTATTAG	Seed Handle For Slat Position 1, Side h2, 8064 Seed ID 1_6	200
F2	SEED-2_6-h2-position_2	TAGCTGTTTCCTAGCTAACTCACATTAATTGGTTTGCGTATTttAAACAATGAA	Seed Handle For Slat Position 2, Side h2, 8064 Seed ID 2_6	200
F3	SEED-3_6-h2-position_3	CAGCGGTGCCGGTTTCACGGTCATACCGGGTAATCATGGTCAttGAAAACTTTT	Seed Handle For Slat Position 3, Side h2, 8064 Seed ID 3_6	200
F4	SEED-4_6-h2-position_4	AACCAGCTTACGACTGTTGCCCTGCGGCTGGTTACCTGCAGCttTCTGAATAAT	Seed Handle For Slat Position 4, Side h2, 8064 Seed ID 4_6	200
F5	SEED-5_6-h2-position_5	CTTTAGTGATGACACATCCTCATAACGGAAGCCATCCCACGCttATAACGTGCT	Seed Handle For Slat Position 5, Side h2, 8064 Seed ID 5_6	200
F6
F7	SEED-1_6-h2-position_14	CCAAAAGGAATTAGAAGTTTTGCCAGAGGGAAACAGTTCAGAttCCCTTATTAG	Seed Handle For Slat Position 14, Side h2, 8064 Seed ID 1_6	200
F8	SEED-2_6-h2-position_15	TAAATTGGGCTTGGAAGAAAAATCTACGTTAGATACATAACGttAAACAATGAA	Seed Handle For Slat Position 15, Side h2, 8064 Seed ID 2_6	200
F9	SEED-3_6-h2-position_16	CGAGGCGCAGACCTTCATCAAGAGTAATCTCAGAACGAGTAGttGAAAACTTTT	Seed Handle For Slat Position 16, Side h2, 8064 Seed ID 3_6	200
F10	SEED-4_6-h2-position_17	ATGAGGAAGTTTTCTTTGACCCCCAGCGATACTTAGCCGGAAttTCTGAATAAT	Seed Handle For Slat Position 17, Side h2, 8064 Seed ID 4_6	200
F11	SEED-5_6-h2-position_18	TTCGAGGTGAATGCTTGCAGGGAGTTAAAGAAAGACTTTTTCttATAACGTGCT	Seed Handle For Slat Position 18, Side h2, 8064 Seed ID 5_6	200
F12
F13
F14
F15
F16
F17
F18
F19
F20
F21
F22
F23
F24
G1	SEED-1_7-h2-position_1	GGGCGCCAGGGTGCTGGTTTGCCCCAGCAGGTTCCAGTTTGGttGAACCAGAGC	Seed Handle For Slat Position 1, Side h2, 8064 Seed ID 1_7	200
G2	SEED-2_7-h2-position_2	TAGCTGTTTCCTAGCTAACTCACATTAATTGGTTTGCGTATTttATAACCCACA	Seed Handle For Slat Position 2, Side h2, 8064 Seed ID 2_7	200
G3	SEED-3_7-h2-position_3	CAGCGGTGCCGGTTTCACGGTCATACCGGGTAATCATGGTCAttCCTAAATTTA	Seed Handle For Slat Position 3, Side h2, 8064 Seed ID 3_7	200
G4	SEED-4_7-h2-position_4	AACCAGCTTACGACTGTTGCCCTGCGGCTGGTTACCTGCAGCttATGGCAATTC	Seed Handle For Slat Position 4, Side h2, 8064 Seed ID 4_7	200
G5	SEED-5_7-h2-position_5	CTTTAGTGATGACACATCCTCATAACGGAAGCCATCCCACGCttGGAGGCCGAT	Seed Handle For Slat Position 5, Side h2, 8064 Seed ID 5_7	200
G6
G7	SEED-1_7-h2-position_14	CCAAAAGGAATTAGAAGTTTTGCCAGAGGGAAACAGTTCAGAttGAACCAGAGC	Seed Handle For Slat Position 14, Side h2, 8064 Seed ID 1_7	200
G8	SEED-2_7-h2-position_15	TAAATTGGGCTTGGAAGAAAAATCTACGTTAGATACATAACGttATAACCCACA	Seed Handle For Slat Position 15, Side h2, 8064 Seed ID 2_7	200
G9	SEED-3_7-h2-position_16	CGAGGCGCAGACCTTCATCAAGAGTAATCTCAGAACGAGTAGttCCTAAATTTA	Seed Handle For Slat Position 16, Side h2, 8064 Seed ID 3_7	200
G10	SEED-4_7-h2-position_17	ATGAGGAAGTTTTCTTTGACCCCCAGCGATACTTAGCCGGAAttATGGCAATTC	Seed Handle For Slat Position 17, Side h2, 8064 Seed ID 4_7	200
G11	SEED-5_7-h2-position_18	TTCGAGGTGAATGCTTGCAGGGAGTTAAAGAAAGACTTTTTCttGGAGGCCGAT	Seed Handle For Slat Position 18, Side h2, 8064 Seed ID 5_7	200
G12
G13
G14
G15
G16
G17
G18
G19
G20
G21
G22
G23
G24
H1	SEED-1_8-h2-position_1	GGGCGCCAGGGTGCTGGTTTGCCCCAGCAGGTTCCAGTTTGGttCCCTCAGAAC	Seed Handle For Slat Position 1, Side h2, 8064 Seed ID 1_8	200
H2	SEED-2_8-h2-position_2	TAGCTGTTTCCTAGCTAACTCACATTAATTGGTTTGCGTATTttCTGAACAAAG	Seed Handle For Slat Position 2, Side h2, 8064 Seed ID 2_8	200
H3	SEED-3_8-h2-position_3	CAGCGGTGCCGGTTTCACGGTCATACCGGGTAATCATGGTCAttGGCGTTAAAT	Seed Handle For Slat Position 3, Side h2, 8064 Seed ID 3_8	200
H4	SEED-4_8-h2-position_4	AACCAGCTTACGACTGTTGCCCTGCGGCTGGTTACCTGCAGCttCAGAAGGAGC	Seed Handle For Slat Position 4, Side h2, 8064 Seed ID 4_8	200
H5	SEED-5_8-h2-position_5	CTTTAGTGATGACACATCCTCATAACGGAAGCCATCCCACGCttAATCCTGAGA	Seed Handle For Slat Position 5, Side h2, 8064 Seed ID 5_8	200
H6
H7	SEED-1_8-h2-position_14	CCAAAAGGAATTAGAAGTTTTGCCAGAGGGAAACAGTTCAGAttCCCTCAGAAC	Seed Handle For Slat Position 14, Side h2, 8064 Seed ID 1_8	200
H8	SEED-2_8-h2-position_15	TAAATTGGGCTTGGAAGAAAAATCTACGTTAGATACATAACGttCTGAACAAAG	Seed Handle For Slat Position 15, Side h2, 8064 Seed ID 2_8	200
H9	SEED-3_8-h2-position_16	CGAGGCGCAGACCTTCATCAAGAGTAATCTCAGAACGAGTAGttGGCGTTAAAT	Seed Handle For Slat Position 16, Side h2, 8064 Seed ID 3_8	200
H10	SEED-4_8-h2-position_17	ATGAGGAAGTTTTCTTTGACCCCCAGCGATACTTAGCCGGAAttCAGAAGGAGC	Seed Handle For Slat Position 17, Side h2, 8064 Seed ID 4_8	200
H11	SEED-5_8-h2-position_18	TTCGAGGTGAATGCTTGCAGGGAGTTAAAGAAAGACTTTTTCttAATCCTGAGA	Seed Handle For Slat Position 18, Side h2, 8064 Seed ID 5_8	200
H12
H13
H14
H15
H16
H17
H18
H19
H20
H21
H22
H23
H24
I1	SEED-1_9-h2-position_1	GGGCGCCAGGGTGCTGGTTTGCCCCAGCAGGTTCCAGTTTGGttCCACCAGAAC	Seed Handle For Slat Position 1, Side h2, 8064 Seed ID 1_9	200
I2	SEED-2_9-h2-position_2	TAGCTGTTTCCTAGCTAACTCACATTAATTGGTTTGCGTATTttAAAACAGGGA	Seed Handle For Slat Position 2, Side h2, 8064 Seed ID 2_9	200
I3	SEED-3_9-h2-position_3	CAGCGGTGCCGGTTTCACGGTCATACCGGGTAATCATGGTCAttAAAGCCTGTT	Seed Handle For Slat Position 3, Side h2, 8064 Seed ID 3_9	200
I4	SEED-4_9-h2-position_4	AACCAGCTTACGACTGTTGCCCTGCGGCTGGTTACCTGCAGCttAAGTTTGAGT	Seed Handle For Slat Position 4, Side h2, 8064 Seed ID 4_9	200
I5	SEED-5_9-h2-position_5	CTTTAGTGATGACACATCCTCATAACGGAAGCCATCCCACGCttAAAGAGTCTG	Seed Handle For Slat Position 5, Side h2, 8064 Seed ID 5_9	200
I6
I7	SEED-1_9-h2-position_14	CCAAAAGGAATTAGAAGTTTTGCCAGAGGGAAACAGTTCAGAttCCACCAGAAC	Seed Handle For Slat Position 14, Side h2, 8064 Seed ID 1_9	200
I8	SEED-2_9-h2-position_15	TAAATTGGGCTTGGAAGAAAAATCTACGTTAGATACATAACGttAAAACAGGGA	Seed Handle For Slat Position 15, Side h2, 8064 Seed ID 2_9	200
I9	SEED-3_9-h2-position_16	CGAGGCGCAGACCTTCATCAAGAGTAATCTCAGAACGAGTAGttAAAGCCTGTT	Seed Handle For Slat Position 16, Side h2, 8064 Seed ID 3_9	200
I10	SEED-4_9-h2-position_17	ATGAGGAAGTTTTCTTTGACCCCCAGCGATACTTAGCCGGAAttAAGTTTGAGT	Seed Handle For Slat Position 17, Side h2, 8064 Seed ID 4_9	200
I11	SEED-5_9-h2-position_18	TTCGAGGTGAATGCTTGCAGGGAGTTAAAGAAAGACTTTTTCttAAAGAGTCTG	Seed Handle For Slat Position 18, Side h2, 8064 Seed ID 5_9	200
I12
I13
I14
I15
I16
I17
I18
I19
I20
I21
I22
I23
I24
J1	SEED-1_10-h2-position_1	GGGCGCCAGGGTGCTGGTTTGCCCCAGCAGGTTCCAGTTTGGttGGTTGAGGCA	Seed Handle For Slat Position 1, Side h2, 8064 Seed ID 1_10	200
J2	SEED-2_10-h2-position_2	TAGCTGTTTCCTAGCTAACTCACATTAATTGGTTTGCGTATTttGTCAAAAATG	Seed Handle For Slat Position 2, Side h2, 8064 Seed ID 2_10	200
J3	SEED-3_10-h2-position_3	CAGCGGTGCCGGTTTCACGGTCATACCGGGTAATCATGGTCAttGTATAAAGCC	Seed Handle For Slat Position 3, Side h2, 8064 Seed ID 3_10	200
J4	SEED-4_10-h2-position_4	AACCAGCTTACGACTGTTGCCCTGCGGCTGGTTACCTGCAGCttCAACTCGTAT	Seed Handle For Slat Position 4, Side h2, 8064 Seed ID 4_10	200
J5	SEED-5_10-h2-position_5	CTTTAGTGATGACACATCCTCATAACGGAAGCCATCCCACGCttTTCTTTGATT	Seed Handle For Slat Position 5, Side h2, 8064 Seed ID 5_10	200
J6
J7	SEED-1_10-h2-position_14	CCAAAAGGAATTAGAAGTTTTGCCAGAGGGAAACAGTTCAGAttGGTTGAGGCA	Seed Handle For Slat Position 14, Side h2, 8064 Seed ID 1_10	200
J8	SEED-2_10-h2-position_15	TAAATTGGGCTTGGAAGAAAAATCTACGTTAGATACATAACGttGTCAAAAATG	Seed Handle For Slat Position 15, Side h2, 8064 Seed ID 2_10	200
J9	SEED-3_10-h2-position_16	CGAGGCGCAGACCTTCATCAAGAGTAATCTCAGAACGAGTAGttGTATAAAGCC	Seed Handle For Slat Position 16, Side h2, 8064 Seed ID 3_10	200
J10	SEED-4_10-h2-position_17	ATGAGGAAGTTTTCTTTGACCCCCAGCGATACTTAGCCGGAAttCAACTCGTAT	Seed Handle For Slat Position 17, Side h2, 8064 Seed ID 4_10	200
J11	SEED-5_10-h2-position_18	TTCGAGGTGAATGCTTGCAGGGAGTTAAAGAAAGACTTTTTCttTTCTTTGATT	Seed Handle For Slat Position 18, Side h2, 8064 Seed ID 5_10	200
J12
J13
J14
J15
J16
J17
J18
J19
J20
J21
J22
J23
J24
K1	SEED-1_11-h2-position_1	GGGCGCCAGGGTGCTGGTTTGCCCCAGCAGGTTCCAGTTTGGttAATAAATCCT	Seed Handle For Slat Position 1, Side h2, 8064 Seed ID 1_11	200
K2	SEED-2_11-h2-position_2	TAGCTGTTTCCTAGCTAACTCACATTAATTGGTTTGCGTATTttTTATTTATCC	Seed Handle For Slat Position 2, Side h2, 8064 Seed ID 2_11	200
K3	SEED-3_11-h2-position_3	CAGCGGTGCCGGTTTCACGGTCATACCGGGTAATCATGGTCAttCCATATTTAA	Seed Handle For Slat Position 3, Side h2, 8064 Seed ID 3_11	200
K4	SEED-4_11-h2-position_4	AACCAGCTTACGACTGTTGCCCTGCGGCTGGTTACCTGCAGCttCATTTGAGGA	Seed Handle For Slat Position 4, Side h2, 8064 Seed ID 4_11	200
K5	SEED-5_11-h2-position_5	CTTTAGTGATGACACATCCTCATAACGGAAGCCATCCCACGCttTCAAACTATC	Seed Handle For Slat Position 5, Side h2, 8064 Seed ID 5_11	200
K6
K7	SEED-1_11-h2-position_14	CCAAAAGGAATTAGAAGTTTTGCCAGAGGGAAACAGTTCAGAttAATAAATCCT	Seed Handle For Slat Position 14, Side h2, 8064 Seed ID 1_11	200
K8	SEED-2_11-h2-position_15	TAAATTGGGCTTGGAAGAAAAATCTACGTTAGATACATAACGttTTATTTATCC	Seed Handle For Slat Position 15, Side h2, 8064 Seed ID 2_11	200
K9	SEED-3_11-h2-position_16	CGAGGCGCAGACCTTCATCAAGAGTAATCTCAGAACGAGTAGttCCATATTTAA	Seed Handle For Slat Position 16, Side h2, 8064 Seed ID 3_11	200
K10	SEED-4_11-h2-position_17	ATGAGGAAGTTTTCTTTGACCCCCAGCGATACTTAGCCGGAAttCATTTGAGGA	Seed Handle For Slat Position 17, Side h2, 8064 Seed ID 4_11	200
K11	SEED-5_11-h2-position_18	TTCGAGGTGAATGCTTGCAGGGAGTTAAAGAAAGACTTTTTCttTCAAACTATC	Seed Handle For Slat Position 18, Side h2, 8064 Seed ID 5_11	200
K12
K13
K14
K15
K16
K17
K18
K19
K20
K21
K22
K23
K24
L1	SEED-1_12-h2-position_1	GGGCGCCAGGGTGCTGGTTTGCCCCAGCAGGTTCCAGTTTGGttAATTTACCGT	Seed Handle For Slat Position 1, Side h2, 8064 Seed ID 1_12	200
L2	SEED-2_12-h2-position_2	TAGCTGTTTCCTAGCTAACTCACATTAATTGGTTTGCGTATTttTTTCCAGAGC	Seed Handle For Slat Position 2, Side h2, 8064 Seed ID 2_12	200
L3	SEED-3_12-h2-position_3	CAGCGGTGCCGGTTTCACGGTCATACCGGGTAATCATGGTCAttTTCGAGCCAG	Seed Handle For Slat Position 3, Side h2, 8064 Seed ID 3_12	200
L4	SEED-4_12-h2-position_4	AACCAGCTTACGACTGTTGCCCTGCGGCTGGTTACCTGCAGCttGAGCACTAAC	Seed Handle For Slat Position 4, Side h2, 8064 Seed ID 4_12	200
L5	SEED-5_12-h2-position_5	CTTTAGTGATGACACATCCTCATAACGGAAGCCATCCCACGCttCGCCAGCCAT	Seed Handle For Slat Position 5, Side h2, 8064 Seed ID 5_12	200
L6
L7	SEED-1_12-h2-position_14	CCAAAAGGAATTAGAAGTTTTGCCAGAGGGAAACAGTTCAGAttAATTTACCGT	Seed Handle For Slat Position 14, Side h2, 8064 Seed ID 1_12	200
L8	SEED-2_12-h2-position_15	TAAATTGGGCTTGGAAGAAAAATCTACGTTAGATACATAACGttTTTCCAGAGC	Seed Handle For Slat Position 15, Side h2, 8064 Seed ID 2_12	200
L9	SEED-3_12-h2-position_16	CGAGGCGCAGACCTTCATCAAGAGTAATCTCAGAACGAGTAGttTTCGAGCCAG	Seed Handle For Slat Position 16, Side h2, 8064 Seed ID 3_12	200
L10	SEED-4_12-h2-position_17	ATGAGGAAGTTTTCTTTGACCCCCAGCGATACTTAGCCGGAAttGAGCACTAAC	Seed Handle For Slat Position 17, Side h2, 8064 Seed ID 4_12	200
L11	SEED-5_12-h2-position_18	TTCGAGGTGAATGCTTGCAGGGAGTTAAAGAAAGACTTTTTCttCGCCAGCCAT	Seed Handle For Slat Position 18, Side h2, 8064 Seed ID 5_12	200
L12
L13
L14
L15
L16
L17
L18
L19
L20
L21
L22
L23
L24
M1	SEED-1_13-h2-position_1	GGGCGCCAGGGTGCTGGTTTGCCCCAGCAGGTTCCAGTTTGGttACAGGAGTGT	Seed Handle For Slat Position 1, Side h2, 8064 Seed ID 1_13	200
M2	SEED-2_13-h2-position_2	TAGCTGTTTCCTAGCTAACTCACATTAATTGGTTTGCGTATTttGCTACAATTT	Seed Handle For Slat Position 2, Side h2, 8064 Seed ID 2_13	200
M3	SEED-3_13-h2-position_3	CAGCGGTGCCGGTTTCACGGTCATACCGGGTAATCATGGTCAttAAAGTAATTC	Seed Handle For Slat Position 3, Side h2, 8064 Seed ID 3_13	200
M4	SEED-4_13-h2-position_4	AACCAGCTTACGACTGTTGCCCTGCGGCTGGTTACCTGCAGCttCAGTTGAAAG	Seed Handle For Slat Position 4, Side h2, 8064 Seed ID 4_13	200
M5	SEED-5_13-h2-position_5	CTTTAGTGATGACACATCCTCATAACGGAAGCCATCCCACGCttCATTTTGACG	Seed Handle For Slat Position 5, Side h2, 8064 Seed ID 5_13	200
M6
M7	SEED-1_13-h2-position_14	CCAAAAGGAATTAGAAGTTTTGCCAGAGGGAAACAGTTCAGAttACAGGAGTGT	Seed Handle For Slat Position 14, Side h2, 8064 Seed ID 1_13	200
M8	SEED-2_13-h2-position_15	TAAATTGGGCTTGGAAGAAAAATCTACGTTAGATACATAACGttGCTACAATTT	Seed Handle For Slat Position 15, Side h2, 8064 Seed ID 2_13	200
M9	SEED-3_13-h2-position_16	CGAGGCGCAGACCTTCATCAAGAGTAATCTCAGAACGAGTAGttAAAGTAATTC	Seed Handle For Slat Position 16, Side h2, 8064 Seed ID 3_13	200
M10	SEED-4_13-h2-position_17	ATGAGGAAGTTTTCTTTGACCCCCAGCGATACTTAGCCGGAAttCAGTTGAAAG	Seed Handle For Slat Position 17, Side h2, 8064 Seed ID 4_13	200
M11	SEED-5_13-h2-position_18	TTCGAGGTGAATGCTTGCAGGGAGTTAAAGAAAGACTTTTTCttCATTTTGACG	Seed Handle For Slat Position 18, Side h2, 8064 Seed ID 5_13	200
M12
M13
M14
M15
M16
M17
M18
M19
M20
M21
M22
M23
M24
N1	SEED-1_14-h2-position_1	GGGCGCCAGGGTGCTGGTTTGCCCCAGCAGGTTCCAGTTTGGttTGAGTAACAG	Seed Handle For Slat Position 1, Side h2, 8064 Seed ID 1_14	200
N2	SEED-2_14-h2-position_2	TAGCTGTTTCCTAGCTAACTCACATTAATTGGTTTGCGTATTttTTTTGAAGCC	Seed Handle For Slat Position 2, Side h2, 8064 Seed ID 2_14	200
N3	SEED-3_14-h2-position_3	CAGCGGTGCCGGTTTCACGGTCATACCGGGTAATCATGGTCAttGCTAATGCAG	Seed Handle For Slat Position 3, Side h2, 8064 Seed ID 3_14	200
N4	SEED-4_14-h2-position_4	AACCAGCTTACGACTGTTGCCCTGCGGCTGGTTACCTGCAGCttATATCAAACC	Seed Handle For Slat Position 4, Side h2, 8064 Seed ID 4_14	200
N5	SEED-5_14-h2-position_5	CTTTAGTGATGACACATCCTCATAACGGAAGCCATCCCACGCttCAGATTCACC	Seed Handle For Slat Position 5, Side h2, 8064 Seed ID 5_14	200
N6
N7	SEED-1_14-h2-position_14	CCAAAAGGAATTAGAAGTTTTGCCAGAGGGAAACAGTTCAGAttTGAGTAACAG	Seed Handle For Slat Position 14, Side h2, 8064 Seed ID 1_14	200
N8	SEED-2_14-h2-position_15	TAAATTGGGCTTGGAAGAAAAATCTACGTTAGATACATAACGttTTTTGAAGCC	Seed Handle For Slat Position 15, Side h2, 8064 Seed ID 2_14	200
N9	SEED-3_14-h2-position_16	CGAGGCGCAGACCTTCATCAAGAGTAATCTCAGAACGAGTAGttGCTAATGCAG	Seed Handle For Slat Position 16, Side h2, 8064 Seed ID 3_14	200
N10	SEED-4_14-h2-position_17	ATGAGGAAGTTTTCTTTGACCCCCAGCGATACTTAGCCGGAAttATATCAAACC	Seed Handle For Slat Position 17, Side h2, 8064 Seed ID 4_14	200
N11	SEED-5_14-h2-position_18	TTCGAGGTGAATGCTTGCAGGGAGTTAAAGAAAGACTTTTTCttCAGATTCACC	Seed Handle For Slat Position 18, Side h2, 8064 Seed ID 5_14	200
N12
N13
N14
N15
N16
N17
N18
N19
N20
N21
N22
N23
N24
O1	SEED-1_15-h2-position_1	GGGCGCCAGGGTGCTGGTTTGCCCCAGCAGGTTCCAGTTTGGttTTTCGGAACC	Seed Handle For Slat Position 1, Side h2, 8064 Seed ID 1_15	200
O2	SEED-2_15-h2-position_2	TAGCTGTTTCCTAGCTAACTCACATTAATTGGTTTGCGTATTttAGAACGCGAG	Seed Handle For Slat Position 2, Side h2, 8064 Seed ID 2_15	200
O3	SEED-3_15-h2-position_3	CAGCGGTGCCGGTTTCACGGTCATACCGGGTAATCATGGTCAttTGAACAAGAA	Seed Handle For Slat Position 3, Side h2, 8064 Seed ID 3_15	200
O4	SEED-4_15-h2-position_4	AACCAGCTTACGACTGTTGCCCTGCGGCTGGTTACCTGCAGCttCAGCAAATGA	Seed Handle For Slat Position 4, Side h2, 8064 Seed ID 4_15	200
O5	SEED-5_15-h2-position_5	CTTTAGTGATGACACATCCTCATAACGGAAGCCATCCCACGCttGGCCAACAGA	Seed Handle For Slat Position 5, Side h2, 8064 Seed ID 5_15	200
O6
O7	SEED-1_15-h2-position_14	CCAAAAGGAATTAGAAGTTTTGCCAGAGGGAAACAGTTCAGAttTTTCGGAACC	Seed Handle For Slat Position 14, Side h2, 8064 Seed ID 1_15	200
O8	SEED-2_15-h2-position_15	TAAATTGGGCTTGGAAGAAAAATCTACGTTAGATACATAACGttAGAACGCGAG	Seed Handle For Slat Position 15, Side h2, 8064 Seed ID 2_15	200
O9	SEED-3_15-h2-position_16	CGAGGCGCAGACCTTCATCAAGAGTAATCTCAGAACGAGTAGttTGAACAAGAA	Seed Handle For Slat Position 16, Side h2, 8064 Seed ID 3_15	200
O10	SEED-4_15-h2-position_17	ATGAGGAAGTTTTCTTTGACCCCCAGCGATACTTAGCCGGAAttCAGCAAATGA	Seed Handle For Slat Position 17, Side h2, 8064 Seed ID 4_15	200
O11	SEED-5_15-h2-position_18	TTCGAGGTGAATGCTTGCAGGGAGTTAAAGAAAGACTTTTTCttGGCCAACAGA	Seed Handle For Slat Position 18, Side h2, 8064 Seed ID 5_15	200
O12
O13
O14
O15
O16
O17
O18
O19
O20
O21
O22
O23
O24
P1	SEED-1_16-h2-position_1	GGGCGCCAGGGTGCTGGTTTGCCCCAGCAGGTTCCAGTTTGGttTGAGACTCCT	Seed Handle For Slat Position 1, Side h2, 8064 Seed ID 1_16	200
P2	SEED-2_16-h2-position_2	TAGCTGTTTCCTAGCTAACTCACATTAATTGGTTTGCGTATTttATAGCAAGCA	Seed Handle For Slat Position 2, Side h2, 8064 Seed ID 2_16	200
P3	SEED-3_16-h2-position_3	CAGCGGTGCCGGTTTCACGGTCATACCGGGTAATCATGGTCAttAGAAACCAAT	Seed Handle For Slat Position 3, Side h2, 8064 Seed ID 3_16	200
P4	SEED-4_16-h2-position_4	AACCAGCTTACGACTGTTGCCCTGCGGCTGGTTACCTGCAGCttCAGTATTAAC	Seed Handle For Slat Position 4, Side h2, 8064 Seed ID 4_16	200
P5	SEED-5_16-h2-position_5	CTTTAGTGATGACACATCCTCATAACGGAAGCCATCCCACGCttTACGTGGCAC	Seed Handle For Slat Position 5, Side h2, 8064 Seed ID 5_16	200
P6
P7	SEED-1_16-h2-position_14	CCAAAAGGAATTAGAAGTTTTGCCAGAGGGAAACAGTTCAGAttTGAGACTCCT	Seed Handle For Slat Position 14, Side h2, 8064 Seed ID 1_16	200
P8	SEED-2_16-h2-position_15	TAAATTGGGCTTGGAAGAAAAATCTACGTTAGATACATAACGttATAGCAAGCA	Seed Handle For Slat Position 15, Side h2, 8064 Seed ID 2_16	200
P9	SEED-3_16-h2-position_16	CGAGGCGCAGACCTTCATCAAGAGTAATCTCAGAACGAGTAGttAGAAACCAAT	Seed Handle For Slat Position 16, Side h2, 8064 Seed ID 3_16	200
P10	SEED-4_16-h2-position_17	ATGAGGAAGTTTTCTTTGACCCCCAGCGATACTTAGCCGGAAttCAGTATTAAC	Seed Handle For Slat Position 17, Side h2, 8064 Seed ID 4_16	200
P11	SEED-5_16-h2-position_18	TTCGAGGTGAATGCTTGCAGGGAGTTAAAGAAAGACTTTTTCttTACGTGGCAC	Seed Handle For Slat Position 18, Side h2, 8064 Seed ID 5_16	200
P12
P13
P14
P15
P16
P17
P18
P19
P20
P21
P22
P23
P24

### Sheet: 2D Layout
P3643_MA_combined_seeds_8064	1	2	3	4	5	6	7	8	9	10	11	12	13	14	15	16	17	18	19	20	21	22	23	24
A	SEED-1_1-h2-position_1	SEED-2_1-h2-position_2	SEED-3_1-h2-position_3	SEED-4_1-h2-position_4	SEED-5_1-h2-position_5		SEED-1_1-h2-position_14	SEED-2_1-h2-position_15	SEED-3_1-h2-position_16	SEED-4_1-h2-position_17	SEED-5_1-h2-position_18
B	SEED-1_2-h2-position_1	SEED-2_2-h2-position_2	SEED-3_2-h2-position_3	SEED-4_2-h2-position_4	SEED-5_2-h2-position_5		SEED-1_2-h2-position_14	SEED-2_2-h2-position_15	SEED-3_2-h2-position_16	SEED-4_2-h2-position_17	SEED-5_2-h2-position_18
C	SEED-1_3-h2-position_1	SEED-2_3-h2-position_2	SEED-3_3-h2-position_3	SEED-4_3-h2-position_4	SEED-5_3-h2-position_5		SEED-1_3-h2-position_14	SEED-2_3-h2-position_15	SEED-3_3-h2-position_16	SEED-4_3-h2-position_17	SEED-5_3-h2-position_18
D	SEED-1_4-h2-position_1	SEED-2_4-h2-position_2	SEED-3_4-h2-position_3	SEED-4_4-h2-position_4	SEED-5_4-h2-position_5		SEED-1_4-h2-position_14	SEED-2_4-h2-position_15	SEED-3_4-h2-position_16	SEED-4_4-h2-position_17	SEED-5_4-h2-position_18
E	SEED-1_5-h2-position_1	SEED-2_5-h2-position_2	SEED-3_5-h2-position_3	SEED-4_5-h2-position_4	SEED-5_5-h2-position_5		SEED-1_5-h2-position_14	SEED-2_5-h2-position_15	SEED-3_5-h2-position_16	SEED-4_5-h2-position_17	SEED-5_5-h2-position_18
F	SEED-1_6-h2-position_1	SEED-2_6-h2-position_2	SEED-3_6-h2-position_3	SEED-4_6-h2-position_4	SEED-5_6-h2-position_5		SEED-1_6-h2-position_14	SEED-2_6-h2-position_15	SEED-3_6-h2-position_16	SEED-4_6-h2-position_17	SEED-5_6-h2-position_18
G	SEED-1_7-h2-position_1	SEED-2_7-h2-position_2	SEED-3_7-h2-position_3	SEED-4_7-h2-position_4	SEED-5_7-h2-position_5		SEED-1_7-h2-position_14	SEED-2_7-h2-position_15	SEED-3_7-h2-position_16	SEED-4_7-h2-position_17	SEED-5_7-h2-position_18
H	SEED-1_8-h2-position_1	SEED-2_8-h2-position_2	SEED-3_8-h2-position_3	SEED-4_8-h2-position_4	SEED-5_8-h2-position_5		SEED-1_8-h2-position_14	SEED-2_8-h2-position_15	SEED-3_8-h2-position_16	SEED-4_8-h2-position_17	SEED-5_8-h2-position_18
I	SEED-1_9-h2-position_1	SEED-2_9-h2-position_2	SEED-3_9-h2-position_3	SEED-4_9-h2-position_4	SEED-5_9-h2-position_5		SEED-1_9-h2-position_14	SEED-2_9-h2-position_15	SEED-3_9-h2-position_16	SEED-4_9-h2-position_17	SEED-5_9-h2-position_18
J	SEED-1_10-h2-position_1	SEED-2_10-h2-position_2	SEED-3_10-h2-position_3	SEED-4_10-h2-position_4	SEED-5_10-h2-position_5		SEED-1_10-h2-position_14	SEED-2_10-h2-position_15	SEED-3_10-h2-position_16	SEED-4_10-h2-position_17	SEED-5_10-h2-position_18
K	SEED-1_11-h2-position_1	SEED-2_11-h2-position_2	SEED-3_11-h2-position_3	SEED-4_11-h2-position_4	SEED-5_11-h2-position_5		SEED-1_11-h2-position_14	SEED-2_11-h2-position_15	SEED-3_11-h2-position_16	SEED-4_11-h2-position_17	SEED-5_11-h2-position_18
L	SEED-1_12-h2-position_1	SEED-2_12-h2-position_2	SEED-3_12-h2-position_3	SEED-4_12-h2-position_4	SEED-5_12-h2-position_5		SEED-1_12-h2-position_14	SEED-2_12-h2-position_15	SEED-3_12-h2-position_16	SEED-4_12-h2-position_17	SEED-5_12-h2-position_18
M	SEED-1_13-h2-position_1	SEED-2_13-h2-position_2	SEED-3_13-h2-position_3	SEED-4_13-h2-position_4	SEED-5_13-h2-position_5		SEED-1_13-h2-position_14	SEED-2_13-h2-position_15	SEED-3_13-h2-position_16	SEED-4_13-h2-position_17	SEED-5_13-h2-position_18
N	SEED-1_14-h2-position_1	SEED-2_14-h2-position_2	SEED-3_14-h2-position_3	SEED-4_14-h2-position_4	SEED-5_14-h2-position_5		SEED-1_14-h2-position_14	SEED-2_14-h2-position_15	SEED-3_14-h2-position_16	SEED-4_14-h2-position_17	SEED-5_14-h2-position_18
O	SEED-1_15-h2-position_1	SEED-2_15-h2-position_2	SEED-3_15-h2-position_3	SEED-4_15-h2-position_4	SEED-5_15-h2-position_5		SEED-1_15-h2-position_14	SEED-2_15-h2-position_15	SEED-3_15-h2-position_16	SEED-4_15-h2-position_17	SEED-5_15-h2-position_18
P	SEED-1_16-h2-position_1	SEED-2_16-h2-position_2	SEED-3_16-h2-position_3	SEED-4_16-h2-position_4	SEED-5_16-h2-position_5		SEED-1_16-h2-position_14	SEED-2_16-h2-position_15	SEED-3_16-h2-position_16	SEED-4_16-h2-position_17	SEED-5_16-h2-position_18

### Sheet: 2D Label
P3643_MA_combined_seeds_8064	1	2	3	4	5	6	7	8	9	10	11	12	13	14	15	16	17	18	19	20	21	22	23	24
A	S	S	S	S	S		S	S	S	S	S
B	S	S	S	S	S		S	S	S	S	S
C	S	S	S	S	S		S	S	S	S	S
D	S	S	S	S	S		S	S	S	S	S
E	S	S	S	S	S		S	S	S	S	S
F	S	S	S	S	S		S	S	S	S	S
G	S	S	S	S	S		S	S	S	S	S
H	S	S	S	S	S		S	S	S	S	S
I	S	S	S	S	S		S	S	S	S	S
J	S	S	S	S	S		S	S	S	S	S
K	S	S	S	S	S		S	S	S	S	S
L	S	S	S	S	S		S	S	S	S	S
M	S	S	S	S	S		S	S	S	S	S
N	S	S	S	S	S		S	S	S	S	S
O	S	S	S	S	S		S	S	S	S	S
P	S	S	S	S	S		S	S	S	S	S
