## Supplementary material for "A computational framework for designing micron-scale crisscross DNA megastructures": H5_cargo_handles.xlsx

### Sheet: All Data
well	name	sequence	description	concentration
A1
A2
A3
A4
A5
A6
A7
A8
A9
A10
A11
A12
A13
A14
A15
A16
A17
A18
A19
A20
A21
A22
A23
A24
B1
B2
B3
B4
B5
B6
B7
B8
B9
B10
B11
B12
B13
B14
B15
B16
B17
B18
B19
B20
B21
B22
B23
B24
C1
C2
C3
C4
C5
C6
C7
C8
C9
C10
C11
C12
C13
C14
C15
C16
C17
C18
C19
C20
C21
C22
C23
C24
D1
D2
D3
D4
D5
D6
D7
D8
D9
D10
D11
D12
D13
D14
D15
D16
D17
D18
D19
D20
D21
D22
D23
D24
E1
E2
E3
E4
E5
E6
E7
E8
E9
E10
E11
E12
E13
E14
E15
E16
E17
E18
E19
E20
E21
E22
E23
E24
F1
F2
F3
F4
F5
F6
F7
F8
F9
F10
F11
F12
F13
F14
F15
F16
F17
F18
F19
F20
F21
F22
F23
F24
G1
G2
G3
G4
G5
G6
G7
G8
G9
G10
G11
G12
G13
G14
G15
G16
G17
G18
G19
G20
G21
G22
G23
G24
H1
H2
H3
H4
H5
H6
H7
H8
H9
H10
H11
H12
H13
H14
H15
H16
H17
H18
H19
H20
H21
H22
H23
H24
I1	CARGO-antiBart-h5-position_1	CCTGGCCCTCTCCAACGTCAAAGGGCGACTTGACGGGGAAAGttTCTATACCTTCATACCTACAC	Cargo Handle For Slat Position 1, Side h5, Cargo ID antiBart	500
I2	CARGO-antiBart-h5-position_2	CATAAAGTGGTGAGACGGGCAACAGCTGAGAAAGCGAAAGGAttTCTATACCTTCATACCTACAC	Cargo Handle For Slat Position 2, Side h5, Cargo ID antiBart	500
I3	CARGO-antiBart-h5-position_3	TCTGTGGTGGCTCACAATTCCACACAACCGGTCACGCTGCGCttTCTATACCTTCATACCTACAC	Cargo Handle For Slat Position 3, Side h5, Cargo ID antiBart	500
I4	CARGO-antiBart-h5-position_4	ATCCGCCGGGATCCAGCGCAGTGTCACTCGCCGCTACAGGGCttTCTATACCTTCATACCTACAC	Cargo Handle For Slat Position 4, Side h5, Cargo ID antiBart	500
I5	CARGO-antiBart-h5-position_5	TTTTCGTCTTCAGCGGGGTCATTGCAGGTATAACGTGCTTTCttTCTATACCTTCATACCTACAC	Cargo Handle For Slat Position 5, Side h5, Cargo ID antiBart	500
I6	CARGO-antiBart-h5-position_6	TTTCTCCGTTGCTGATTGCCGTTCCGGCAGGAGGCCGATTAAttTCTATACCTTCATACCTACAC	Cargo Handle For Slat Position 6, Side h5, Cargo ID antiBart	500
I7	CARGO-antiBart-h5-position_7	GCTATTACGGTTTACCAGTCCCGGAATTGAATCCTGAGAAGTttTCTATACCTTCATACCTACAC	Cargo Handle For Slat Position 7, Side h5, Cargo ID antiBart	500
I8	CARGO-antiBart-h5-position_8	GACCGTAATCTGTTGGGAAGGGCGATCGAAAAGAGTCTGTCCttTCTATACCTTCATACCTACAC	Cargo Handle For Slat Position 8, Side h5, Cargo ID antiBart	500
I9	CARGO-antiBart-h5-position_9	GGAAGATTGCGTCGGATTCTCCGTGGGACTTCTTTGATTAGTttTCTATACCTTCATACCTACAC	Cargo Handle For Slat Position 9, Side h5, Cargo ID antiBart	500
I10	CARGO-antiBart-h5-position_10	AGACAGTCACCCCGGTTGATAATCAGAACTCAAACTATCGGCttTCTATACCTTCATACCTACAC	Cargo Handle For Slat Position 10, Side h5, Cargo ID antiBart	500
I11	CARGO-antiBart-h5-position_11	GGCAAGGCATAGGTAAAGATTCAAAAGGCCGCCAGCCATTGCttTCTATACCTTCATACCTACAC	Cargo Handle For Slat Position 11, Side h5, Cargo ID antiBart	500
I12	CARGO-antiBart-h5-position_12	AATATGCAATAGTAGTAGCATTAACATCACATTTTGACGCTCttTCTATACCTTCATACCTACAC	Cargo Handle For Slat Position 12, Side h5, Cargo ID antiBart	500
I13	CARGO-antiBart-h5-position_13	AGCGGATTGGCTGAATATAATGCTGTAGGCAGATTCACCAGTttTCTATACCTTCATACCTACAC	Cargo Handle For Slat Position 13, Side h5, Cargo ID antiBart	500
I14	CARGO-antiBart-h5-position_14	GATAAAAACGGTCTTTACCCTGACTATTTGGCCAACAGAGATttTCTATACCTTCATACCTACAC	Cargo Handle For Slat Position 14, Side h5, Cargo ID antiBart	500
I15	CARGO-antiBart-h5-position_15	TAAGAACTGCAACACTATCATAACCCTCATACGTGGCACAGAttTCTATACCTTCATACCTACAC	Cargo Handle For Slat Position 15, Side h5, Cargo ID antiBart	500
I16	CARGO-antiBart-h5-position_16	ACGGTGTACACTTTAATCATTGTGAATTAATGCGCGAACTGAttTCTATACCTTCATACCTACAC	Cargo Handle For Slat Position 16, Side h5, Cargo ID antiBart	500
I17
I18
I19
I20
I21
I22
I23
I24
J1	CARGO-antiBart-h5-position_17	ACGAAAGAGCCGAACTGACCAACTTTGACCGAACGAACCACCttTCTATACCTTCATACCTACAC	Cargo Handle For Slat Position 17, Side h5, Cargo ID antiBart	500
J2	CARGO-antiBart-h5-position_18	CGCCCACGCTACGTAATGCCACTACGAATCAGTATTAACACCttTCTATACCTTCATACCTACAC	Cargo Handle For Slat Position 18, Side h5, Cargo ID antiBart	500
J3	CARGO-antiBart-h5-position_19	TTTGCTAAAACCGATAGTTGCGCCGACAGCAGCAAATGAAAAttTCTATACCTTCATACCTACAC	Cargo Handle For Slat Position 19, Side h5, Cargo ID antiBart	500
J4	CARGO-antiBart-h5-position_20	CCACCCTCACAGACGTTAGTAAATGAATAATATCAAACCCTCttTCTATACCTTCATACCTACAC	Cargo Handle For Slat Position 20, Side h5, Cargo ID antiBart	500
J5	CARGO-antiBart-h5-position_21	ACAGTTAATTCAGGAGGTTTAGTACCGCACAGTTGAAAGGAAttTCTATACCTTCATACCTACAC	Cargo Handle For Slat Position 21, Side h5, Cargo ID antiBart	500
J6	CARGO-antiBart-h5-position_22	CCGCCGCCAGGGTCAGTGCCTTGAGTAAGGAGCACTAACAACttTCTATACCTTCATACCTACAC	Cargo Handle For Slat Position 22, Side h5, Cargo ID antiBart	500
J7	CARGO-antiBart-h5-position_23	GAATCAAGTCCCTCAGAGCCGCCACCAGACATTTGAGGATTTttTCTATACCTTCATACCTACAC	Cargo Handle For Slat Position 23, Side h5, Cargo ID antiBart	500
J8	CARGO-antiBart-h5-position_24	CCAAAGACACCATCGATAGCAGCACCGTACAACTCGTATTAAttTCTATACCTTCATACCTACAC	Cargo Handle For Slat Position 24, Side h5, Cargo ID antiBart	500
J9	CARGO-antiBart-h5-position_25	GAACAAAGTCAATCAATAGAAAATTCATAAAGTTTGAGTAACttTCTATACCTTCATACCTACAC	Cargo Handle For Slat Position 25, Side h5, Cargo ID antiBart	500
J10	CARGO-antiBart-h5-position_26	CTTTACAGAGAAGCCCTTTTTAAGAAAACCAGAAGGAGCGGAttTCTATACCTTCATACCTACAC	Cargo Handle For Slat Position 26, Side h5, Cargo ID antiBart	500
J11	CARGO-antiBart-h5-position_27	AACCTCCCGTTTTTGTTTAACGTCAAAAGATGGCAATTCATCttTCTATACCTTCATACCTACAC	Cargo Handle For Slat Position 27, Side h5, Cargo ID antiBart	500
J12	CARGO-antiBart-h5-position_28	CATCCTAATTCCGGTATTCTAAGAACGCTTCTGAATAATGGAttTCTATACCTTCATACCTACAC	Cargo Handle For Slat Position 28, Side h5, Cargo ID antiBart	500
J13	CARGO-antiBart-h5-position_29	GTAGGGCTTATAGATAAGTCCTGAACAATTTGCACGTAAAACttTCTATACCTTCATACCTACAC	Cargo Handle For Slat Position 29, Side h5, Cargo ID antiBart	500
J14	CARGO-antiBart-h5-position_30	ATCGCAAGAAAATTCTTACCAGTATAAAGGTTTAACGTCAGAttTCTATACCTTCATACCTACAC	Cargo Handle For Slat Position 30, Side h5, Cargo ID antiBart	500
J15	CARGO-antiBart-h5-position_31	ATATATGTGATATAACTATATGTAAATGTCGGGAGAAACAATttTCTATACCTTCATACCTACAC	Cargo Handle For Slat Position 31, Side h5, Cargo ID antiBart	500
J16	CARGO-antiBart-h5-position_32	TCTGTAAATTAACAATTTCATTTTTTTAATGGAAACAAGTTACAAAATCttTCTATACCTTCATACCTACAC	Cargo Handle For Slat Position 32, Side h5, Cargo ID antiBart	500
J17
J18
J19
J20
J21
J22
J23
J24
K1	CARGO-antiEdna-h5-position_1	CCTGGCCCTCTCCAACGTCAAAGGGCGACTTGACGGGGAAAGttCCACTATCAACTTTTCACTCA	Cargo Handle For Slat Position 1, Side h5, Cargo ID antiEdna	500
K2	CARGO-antiEdna-h5-position_2	CATAAAGTGGTGAGACGGGCAACAGCTGAGAAAGCGAAAGGAttCCACTATCAACTTTTCACTCA	Cargo Handle For Slat Position 2, Side h5, Cargo ID antiEdna	500
K3	CARGO-antiEdna-h5-position_3	TCTGTGGTGGCTCACAATTCCACACAACCGGTCACGCTGCGCttCCACTATCAACTTTTCACTCA	Cargo Handle For Slat Position 3, Side h5, Cargo ID antiEdna	500
K4	CARGO-antiEdna-h5-position_4	ATCCGCCGGGATCCAGCGCAGTGTCACTCGCCGCTACAGGGCttCCACTATCAACTTTTCACTCA	Cargo Handle For Slat Position 4, Side h5, Cargo ID antiEdna	500
K5	CARGO-antiEdna-h5-position_5	TTTTCGTCTTCAGCGGGGTCATTGCAGGTATAACGTGCTTTCttCCACTATCAACTTTTCACTCA	Cargo Handle For Slat Position 5, Side h5, Cargo ID antiEdna	500
K6	CARGO-antiEdna-h5-position_6	TTTCTCCGTTGCTGATTGCCGTTCCGGCAGGAGGCCGATTAAttCCACTATCAACTTTTCACTCA	Cargo Handle For Slat Position 6, Side h5, Cargo ID antiEdna	500
K7	CARGO-antiEdna-h5-position_7	GCTATTACGGTTTACCAGTCCCGGAATTGAATCCTGAGAAGTttCCACTATCAACTTTTCACTCA	Cargo Handle For Slat Position 7, Side h5, Cargo ID antiEdna	500
K8	CARGO-antiEdna-h5-position_8	GACCGTAATCTGTTGGGAAGGGCGATCGAAAAGAGTCTGTCCttCCACTATCAACTTTTCACTCA	Cargo Handle For Slat Position 8, Side h5, Cargo ID antiEdna	500
K9	CARGO-antiEdna-h5-position_9	GGAAGATTGCGTCGGATTCTCCGTGGGACTTCTTTGATTAGTttCCACTATCAACTTTTCACTCA	Cargo Handle For Slat Position 9, Side h5, Cargo ID antiEdna	500
K10	CARGO-antiEdna-h5-position_10	AGACAGTCACCCCGGTTGATAATCAGAACTCAAACTATCGGCttCCACTATCAACTTTTCACTCA	Cargo Handle For Slat Position 10, Side h5, Cargo ID antiEdna	500
K11	CARGO-antiEdna-h5-position_11	GGCAAGGCATAGGTAAAGATTCAAAAGGCCGCCAGCCATTGCttCCACTATCAACTTTTCACTCA	Cargo Handle For Slat Position 11, Side h5, Cargo ID antiEdna	500
K12	CARGO-antiEdna-h5-position_12	AATATGCAATAGTAGTAGCATTAACATCACATTTTGACGCTCttCCACTATCAACTTTTCACTCA	Cargo Handle For Slat Position 12, Side h5, Cargo ID antiEdna	500
K13	CARGO-antiEdna-h5-position_13	AGCGGATTGGCTGAATATAATGCTGTAGGCAGATTCACCAGTttCCACTATCAACTTTTCACTCA	Cargo Handle For Slat Position 13, Side h5, Cargo ID antiEdna	500
K14	CARGO-antiEdna-h5-position_14	GATAAAAACGGTCTTTACCCTGACTATTTGGCCAACAGAGATttCCACTATCAACTTTTCACTCA	Cargo Handle For Slat Position 14, Side h5, Cargo ID antiEdna	500
K15	CARGO-antiEdna-h5-position_15	TAAGAACTGCAACACTATCATAACCCTCATACGTGGCACAGAttCCACTATCAACTTTTCACTCA	Cargo Handle For Slat Position 15, Side h5, Cargo ID antiEdna	500
K16	CARGO-antiEdna-h5-position_16	ACGGTGTACACTTTAATCATTGTGAATTAATGCGCGAACTGAttCCACTATCAACTTTTCACTCA	Cargo Handle For Slat Position 16, Side h5, Cargo ID antiEdna	500
K17
K18
K19
K20
K21
K22
K23
K24
L1	CARGO-antiEdna-h5-position_17	ACGAAAGAGCCGAACTGACCAACTTTGACCGAACGAACCACCttCCACTATCAACTTTTCACTCA	Cargo Handle For Slat Position 17, Side h5, Cargo ID antiEdna	500
L2	CARGO-antiEdna-h5-position_18	CGCCCACGCTACGTAATGCCACTACGAATCAGTATTAACACCttCCACTATCAACTTTTCACTCA	Cargo Handle For Slat Position 18, Side h5, Cargo ID antiEdna	500
L3	CARGO-antiEdna-h5-position_19	TTTGCTAAAACCGATAGTTGCGCCGACAGCAGCAAATGAAAAttCCACTATCAACTTTTCACTCA	Cargo Handle For Slat Position 19, Side h5, Cargo ID antiEdna	500
L4	CARGO-antiEdna-h5-position_20	CCACCCTCACAGACGTTAGTAAATGAATAATATCAAACCCTCttCCACTATCAACTTTTCACTCA	Cargo Handle For Slat Position 20, Side h5, Cargo ID antiEdna	500
L5	CARGO-antiEdna-h5-position_21	ACAGTTAATTCAGGAGGTTTAGTACCGCACAGTTGAAAGGAAttCCACTATCAACTTTTCACTCA	Cargo Handle For Slat Position 21, Side h5, Cargo ID antiEdna	500
L6	CARGO-antiEdna-h5-position_22	CCGCCGCCAGGGTCAGTGCCTTGAGTAAGGAGCACTAACAACttCCACTATCAACTTTTCACTCA	Cargo Handle For Slat Position 22, Side h5, Cargo ID antiEdna	500
L7	CARGO-antiEdna-h5-position_23	GAATCAAGTCCCTCAGAGCCGCCACCAGACATTTGAGGATTTttCCACTATCAACTTTTCACTCA	Cargo Handle For Slat Position 23, Side h5, Cargo ID antiEdna	500
L8	CARGO-antiEdna-h5-position_24	CCAAAGACACCATCGATAGCAGCACCGTACAACTCGTATTAAttCCACTATCAACTTTTCACTCA	Cargo Handle For Slat Position 24, Side h5, Cargo ID antiEdna	500
L9	CARGO-antiEdna-h5-position_25	GAACAAAGTCAATCAATAGAAAATTCATAAAGTTTGAGTAACttCCACTATCAACTTTTCACTCA	Cargo Handle For Slat Position 25, Side h5, Cargo ID antiEdna	500
L10	CARGO-antiEdna-h5-position_26	CTTTACAGAGAAGCCCTTTTTAAGAAAACCAGAAGGAGCGGAttCCACTATCAACTTTTCACTCA	Cargo Handle For Slat Position 26, Side h5, Cargo ID antiEdna	500
L11	CARGO-antiEdna-h5-position_27	AACCTCCCGTTTTTGTTTAACGTCAAAAGATGGCAATTCATCttCCACTATCAACTTTTCACTCA	Cargo Handle For Slat Position 27, Side h5, Cargo ID antiEdna	500
L12	CARGO-antiEdna-h5-position_28	CATCCTAATTCCGGTATTCTAAGAACGCTTCTGAATAATGGAttCCACTATCAACTTTTCACTCA	Cargo Handle For Slat Position 28, Side h5, Cargo ID antiEdna	500
L13	CARGO-antiEdna-h5-position_29	GTAGGGCTTATAGATAAGTCCTGAACAATTTGCACGTAAAACttCCACTATCAACTTTTCACTCA	Cargo Handle For Slat Position 29, Side h5, Cargo ID antiEdna	500
L14	CARGO-antiEdna-h5-position_30	ATCGCAAGAAAATTCTTACCAGTATAAAGGTTTAACGTCAGAttCCACTATCAACTTTTCACTCA	Cargo Handle For Slat Position 30, Side h5, Cargo ID antiEdna	500
L15	CARGO-antiEdna-h5-position_31	ATATATGTGATATAACTATATGTAAATGTCGGGAGAAACAATttCCACTATCAACTTTTCACTCA	Cargo Handle For Slat Position 31, Side h5, Cargo ID antiEdna	500
L16	CARGO-antiEdna-h5-position_32	TCTGTAAATTAACAATTTCATTTTTTTAATGGAAACAAGTTACAAAATCttCCACTATCAACTTTTCACTCA	Cargo Handle For Slat Position 32, Side h5, Cargo ID antiEdna	500
L17
L18
L19
L20
L21
L22
L23
L24
M1
M2
M3
M4
M5
M6
M7
M8
M9
M10
M11
M12
M13
M14
M15
M16
M17
M18
M19
M20
M21
M22
M23
M24
N1
N2
N3
N4
N5
N6
N7
N8
N9
N10
N11
N12
N13
N14
N15
N16
N17
N18
N19
N20
N21
N22
N23
N24
O1
O2
O3
O4
O5
O6
O7
O8
O9
O10
O11
O12
O13
O14
O15
O16
O17
O18
O19
O20
O21
O22
O23
O24
P1
P2
P3
P4
P5
P6
P7
P8
P9
P10
P11
P12
P13
P14
P15
P16
P17
P18
P19
P20
P21
P22
P23
P24

### Sheet: 2D Layout
sw_src010_nelson_quimby_bart_edna_maxed	1	2	3	4	5	6	7	8	9	10	11	12	13	14	15	16	17	18	19	20	21	22	23	24
A
B
C
D
E
F
G
H
I	CARGO-antiBart-h5-position_1	CARGO-antiBart-h5-position_2	CARGO-antiBart-h5-position_3	CARGO-antiBart-h5-position_4	CARGO-antiBart-h5-position_5	CARGO-antiBart-h5-position_6	CARGO-antiBart-h5-position_7	CARGO-antiBart-h5-position_8	CARGO-antiBart-h5-position_9	CARGO-antiBart-h5-position_10	CARGO-antiBart-h5-position_11	CARGO-antiBart-h5-position_12	CARGO-antiBart-h5-position_13	CARGO-antiBart-h5-position_14	CARGO-antiBart-h5-position_15	CARGO-antiBart-h5-position_16
J	CARGO-antiBart-h5-position_17	CARGO-antiBart-h5-position_18	CARGO-antiBart-h5-position_19	CARGO-antiBart-h5-position_20	CARGO-antiBart-h5-position_21	CARGO-antiBart-h5-position_22	CARGO-antiBart-h5-position_23	CARGO-antiBart-h5-position_24	CARGO-antiBart-h5-position_25	CARGO-antiBart-h5-position_26	CARGO-antiBart-h5-position_27	CARGO-antiBart-h5-position_28	CARGO-antiBart-h5-position_29	CARGO-antiBart-h5-position_30	CARGO-antiBart-h5-position_31	CARGO-antiBart-h5-position_32
K	CARGO-antiEdna-h5-position_1	CARGO-antiEdna-h5-position_2	CARGO-antiEdna-h5-position_3	CARGO-antiEdna-h5-position_4	CARGO-antiEdna-h5-position_5	CARGO-antiEdna-h5-position_6	CARGO-antiEdna-h5-position_7	CARGO-antiEdna-h5-position_8	CARGO-antiEdna-h5-position_9	CARGO-antiEdna-h5-position_10	CARGO-antiEdna-h5-position_11	CARGO-antiEdna-h5-position_12	CARGO-antiEdna-h5-position_13	CARGO-antiEdna-h5-position_14	CARGO-antiEdna-h5-position_15	CARGO-antiEdna-h5-position_16
L	CARGO-antiEdna-h5-position_17	CARGO-antiEdna-h5-position_18	CARGO-antiEdna-h5-position_19	CARGO-antiEdna-h5-position_20	CARGO-antiEdna-h5-position_21	CARGO-antiEdna-h5-position_22	CARGO-antiEdna-h5-position_23	CARGO-antiEdna-h5-position_24	CARGO-antiEdna-h5-position_25	CARGO-antiEdna-h5-position_26	CARGO-antiEdna-h5-position_27	CARGO-antiEdna-h5-position_28	CARGO-antiEdna-h5-position_29	CARGO-antiEdna-h5-position_30	CARGO-antiEdna-h5-position_31	CARGO-antiEdna-h5-position_32
M
N
O
P

### Sheet: 2D Label
sw_src010_nelson_quimby_bart_edna_maxed	1	2	3	4	5	6	7	8	9	10	11	12	13	14	15	16	17	18	19	20	21	22	23	24
A
B
C
D
E
F
G
H
I	C	C	C	C	C	C	C	C	C	C	C	C	C	C	C	C
J	C	C	C	C	C	C	C	C	C	C	C	C	C	C	C	C
K	C	C	C	C	C	C	C	C	C	C	C	C	C	C	C	C
L	C	C	C	C	C	C	C	C	C	C	C	C	C	C	C	C
M
N
O
P
